# AI-guided cryo-EM probes a thermophilic cell-free system with succinyl-coA manufacturing capability

**DOI:** 10.1101/2022.10.08.511438

**Authors:** Ioannis Skalidis, Fotis L. Kyrilis, Christian Tüting, Farzad Hamdi, Toni K. Träger, Jaydeep Belapure, Gerd Hause, Marta Fratini, Francis J. O’Reilly, Ingo Heilmann, Juri Rappsilber, Panagiotis L. Kastritis

## Abstract

Cell-free systems display tremendous potential for biotechnological applications, complementing *in vitro* reconstituted enzymatic processes and traditional expression systems. However, they often represent “black boxes” without much insight into their components. Here, we characterize a thermophilic cell-free system that produces succinyl-CoA and discern its intrinsic, non-stochastic organization. By employing biochemical, biophysical, and bioinformatic methods we resolve its molecular composition, 3D architecture and molecular function at atomic resolution. We further report the high-resolution cryo-EM structure of the reaction’s main component, the oxoglutarate dehydrogenase complex core (E2o), which displays various structural adaptations. These include hydrogen bonding patterns confining interactions of participating enzymes (E1o-E2o-E3), electrostatic tunneling that drives inter-communication between subunits, and the presence of a flexible subunit, the E3BPo connecting E2o and E3. This multi-scale analysis of a cell-free system provides a blueprint for structure-function studies of complex mixtures of biotechnological value.
