## Supplementary Table 3 for "AI-guided cryo-EM probes a thermophilic cell-free system with succinyl-coA manufacturing capability"

### Sheet: Description
Sheet description
E1o_fits	Cross-correlation scores of E1o dimer fits after a search of 100 fits in ChimeraX, separated by OGDHc region (core densities, external densities) and statistical significance test
E3_fits	Cross-correlation scores of E3 dimer fits after a search of 100 fits in ChimeraX, separated by OGDHc region (core densities, external densities) and statistical significance test
Distance_calculations	Theoretical and experimental distance calculations for E2o flexible, N-ter linker
Full_distances_table	Table of all calculated distances

### Sheet: E1o_fits
External	Core		Anova: Single Factor
0.8794	0.8054
0.8776	0.8054		SUMMARY
0.8773	0.804		Groups	Count	Sum	Average	Variance
0.8772	0.804		External	48	39.9008	0.831267	0.000654641
0.8769	0.804		Core	40	30.9325	0.773312	0.000781793
0.8746	0.804
0.8689	0.7966
0.8611	0.7966		ANOVA
0.8525	0.7966		Source of Variation	SS	df	MS	F	P-value	F crit
0.852	0.7966		Between Groups	0.0732804	1	0.0732804	102.878	2.33855e-16	3.95188
0.8518	0.7935		Within Groups	0.0612581	86	0.000712303
0.8518	0.7935
0.8518	0.7935		Total	0.134538	87
0.8518	0.7932
0.8518	0.7916
0.8481	0.7898
0.8481	0.7878
0.8477	0.7878
0.8325	0.7874
0.8175	0.7801
0.8109	0.777
0.8109	0.777
0.8312	0.7762
0.8267	0.7762
0.8266	0.7758
0.8266	0.7758
0.8195	0.7705
0.8192	0.7632
0.8192	0.759
0.8182	0.7553
0.8178	0.7471
0.8148	0.746
0.8141	0.7415
0.8119	0.7372
0.8107	0.7333
0.8094	0.7333
0.8094	0.7242
0.8087	0.7233
0.8087	0.7233
0.8076	0.7059
0.8071
0.8071
0.8061
0.8051
0.8014
0.8005
0.8005
0.8005
0.7998
0.7968
0.7968
0.7967
0.791
0.7898
0.7888
0.7833
0.7809

### Sheet: E3_fits
External	Core		Anova: Single Factor
0.9186	0.868
0.9078	0.8675		SUMMARY
0.9072	0.8675		Groups	Count	Sum	Average	Variance
0.9056	0.8613		External	48	41.7318	0.869413	0.000741027
0.9038	0.853		Core	47	38.714	0.823702	0.000984218
0.9022	0.8482
0.8988	0.8482
0.8988	0.8482		ANOVA
0.8988	0.8482		Source of Variation	SS	df	MS	F	P-value	F crit
0.8988	0.8421		Between Groups	0.0496187	1	0.0496187	57.608	2.41345e-11	3.94341
0.8988	0.8407		Within Groups	0.0801023	93	0.000861315
0.8988	0.8406
0.8988	0.8401		Total	0.129721	94
0.8796	0.8369
0.8796	0.8369
0.8796	0.8369
0.8796	0.8369
0.8796	0.8369
0.8823	0.8369
0.8787	0.8367
0.8787	0.8361
0.8787	0.8357
0.871	0.835
0.8696	0.8318
0.8621	0.8318
0.8621	0.8287
0.8621	0.8287
0.8621	0.8287
0.8621	0.8287
0.8618	0.8229
0.8566	0.8204
0.8554	0.8157
0.8554	0.8153
0.8554	0.8129
0.8549	0.8078
0.854	0.8038
0.854	0.8038
0.8527	0.8038
0.8496	0.8013
0.8496	0.8005
0.8467	0.7968
0.8442	0.7968
0.8411	0.7888
0.8389	0.7758
0.8355	0.7757
0.8226	0.7677
0.8077	0.6873
0.7914

### Sheet: Distance_calculations
a.a number	73		Å				E2 to E1 crosslinked K					E2 to E3 crosslinked K						Min E2-E1 (crosslinked)							Min E2-E3 (crosslinked)
ν	0.509	Rs IDP	22.1121				First	120				First	126						Ro	constant	Log Rs	Rs (Å)	D (2 times Rs) (Å)			Ro	constant	Log Rs	Rs (Å)	D (2 times Rs) (Å)
Ro	2.49						Last	171				Last	153					natively folded	0.357	0.204	0.963724	0.691076	1.38215		natively folded	0.357	0.204	1.06461	1.87025	3.74051
							Min. linker residues	17				Min. linker residues	35					unfolded	0.521	0.649	1.05516	1.71069	3.42138		unfolded	0.521	0.649	1.20239	6.31602	12.632
MW (Da)	7549.57						Max. linker residues	68				Max. linker residues	62					pre-molten globule	0.392	0.21	1.07221	2.0081	4.01619		pre-molten globule	0.392	0.21	1.18298	5.36763	10.7353
Log MW	3.87792						Min. MW (Da)	1866.1	Log Min. MW	3.27093		Min. MW (Da)	3577.06	Log Min. MW	3.55353			molten globule	0.334	0.053	1.03949	1.47303	2.94607		molten globule	0.334	0.053	1.13388	3.51287	7.02574
							Max. MW (Da)	7008.95	Log Max. MW	3.84565		Max. MW (Da)	6441.3	Log Max. MW	3.80897			idp	2.49	0.509		10.5317	21.0634		idp	2.49	0.509		15.21	30.4201
	Ro	constant	Log Rs	Rs (Å)	D (2 times Rs) (Å)													Max E2-E1 (crosslinked)							Max E2-E3 (crosslinked)
natively folded	0.357	0.204	1.18042	15.1502	30.3004		Linker distances calculated to first experimentally observed ordered residue of the E2o (E188)												Ro	constant	Log Rs	Rs (Å)	D (2 times Rs) (Å)			Ro	constant	Log Rs	Rs (Å)	D (2 times Rs) (Å)
unfolded	0.521	0.649	1.3714	23.5178	47.0357													natively folded	0.357	0.204	1.1689	4.76175	9.5235		natively folded	0.357	0.204	1.1558	4.25442	8.50884
pre-molten globule	0.392	0.21	1.31015	20.4242	40.8484													unfolded	0.521	0.649	1.35459	20.8	41.6		unfolded	0.521	0.649	1.33548	18.0451	36.0901
molten globule	0.334	0.053	1.24223	17.4673	34.9346													pre-molten globule	0.392	0.21	1.2975	13.5226	27.0452		pre-molten globule	0.392	0.21	1.28312	12.0966	24.1933
idp	2.49	0.509		22.1121	44.2243													molten globule	0.334	0.053	1.23145	8.01975	16.0395		molten globule	0.334	0.053	1.2192	7.2567	14.5134
																		idp	2.49	0.509		21.3278	42.6556		idp	2.49	0.509		20.3482	40.6965
Measured (experimentally)
	E1 to E2 lipoyllysine distance (Å)	E2 to E3 lipoyllysine distance (Å)			E1 to E3 lipoyllysine distance (Å)													Theoretical
1st proximal E2o trimer monomer	62	80		1st proximal E3 (Fit based)	75														Min E2-E1 linker	Max E2-E1 linker	Min E2-E3 linker	Max E2-E3 linker
2nd proximal E2o trimer monomer	62	65		2nd proximal E3 (Fit based)	134													completly linear:	65	258	133	236
3rd proximal E2o trimer monomer	74	48		3rd proximal E3 (Fit based)	167													completly a-helical:	26	102	53	93
average	66	64.3333			125.333													completly b-sheet:	56	224	116	205
st.dev	6.9282	16.0104			46.6083													George and Heringa	34.68	138.72	71.4	126.48
																		G&H min	21.76	87.04	44.8	79.36
																		G&H max	47.6	190.4	98	173.6
	E2 N-ter to E1 bound LD C-ter (Å)	E2 N-ter to E3 bound LD C-ter (Å)			E1 bound LD C-ter to E3 bound LD C-ter (Å)													Linear: 3.8 Å per peptide bond
1st proximal E2o trimer monomer	49	58		1st proximal E3 (Fit based)	36													Helical: 15 Å per 10 residues (1.5 Å per peptide bond)
2nd proximal E2o trimer monomer	50	73		2nd proximal E3 (Fit based)	124													Sheet: 3.2 - 3.4 Å per peptide bond
3rd proximal E2o trimer monomer	55	83		3rd proximal E3 (Fit based)	164
average	51.3333	71.3333			108
st.dev	3.21455	12.5831			65.4828
Theoretical	full linker	st.dev
George and Heringa	148.92	55.48
completly linear:	277
completly a-helical:	110
completly b-sheet:	237
Linear: 3.8 Å per peptide bond
Helical: 15 Å per 10 residues (1.5 Å per peptide bond)
Sheet: 3.2 - 3.4 Å per peptide bond

### Sheet: Full_distances_table
	E1-E2	E2-E3	E1-E3	E1-E2 XL Max	E1-E2 XL Min	E2-E3 XL Max	E2-E3 XL Min
natively folded	30.3004	30.3004		9.5235	1.38215	8.50884	3.74051
unfolded	47.0357	47.0357		41.6	3.42138	36.0901	12.632
pre-molten globule	40.8484	40.8484		27.0452	4.01619	24.1933	10.7353
molten globule	34.9346	34.9346		16.0395	2.94607	14.5134	7.02574
idp	44.2243	44.2243		42.6556	21.0634	40.6965	30.4201
experimental n-ter to c-ter	51.3333	71.3333	108
experimenta lipoyllysine distance	66	64.3333	125.333
full linker completly a-helical	110	110		102	26	93	53
full linker completly b-sheet	237	237		224	56	205	116
full linker completly linear	277	277		258	65	236	133
George and Heringa (Linker-PDB)	148.92	149.92		138.72	34.68	126.48	71.4
G&H (Linker-PDB) min	93.44	93.44		87.04	21.76	79.36	44.8
G&H (Linker-PDB) max	204.4	204.4		190.4	47.6	173.6	98
