## Supplementary Table 4 for "AI-guided cryo-EM probes a thermophilic cell-free system with succinyl-coA manufacturing capability"

### Sheet: Description
Sheet description
df_quantities_per_grp_len	Theoretical distance of unresolved protein structure regions of all proteins in PDB, grouped per number of unresolved residues. Average distance per quartile of proteins in group is also listed
df_quantities_per_grp_len_adpt_b	Adaptive binning of number of proteins listed in the PDB with unresolved protein structure regions

### Sheet: df_quantiles_per_grp_len
len_of_group	mean	n_unique	q0.0	q0.1	q0.2	q0.3	q0.4	q0.5	q0.6	q0.7	q0.8	q0.9	q1.0
1	5.92699	685	2.54	4.79	5.16	5.37	5.53	5.71	5.9	6.19	6.52	6.93	68.15
2	6.99553	970	2.9	5.01	5.42	5.78	6.21	6.7	7.24	7.8	8.36	9.13	62.73
3	8.27797	1181	2.93	5.38	6.03	6.68	7.408	8.01	8.65	9.33	10.04	11.2	77.66
4	9.26057	1437	3.06	5.32	6.41	7.42	8.25	9.01	9.79	10.6	11.65	13.07	63.89
5	10.0693	1538	3.04	5.85	6.89	7.94	8.99	9.87	10.75	11.66	12.81	14.36	62.14
6	10.7506	1687	2.85	5.83	7.31	8.6	9.57	10.49	11.47	12.409	13.61	15.46	99.85
7	11.4331	1781	3.46	6.2	7.75	8.96	10.06	11	12.03	13.19	14.63	16.73	65.16
8	11.9275	1917	3.59	6.03	7.91	9.18	10.28	11.4	12.58	13.84	15.5	17.85	78.09
9	12.6098	2010	3.49	6.25	8.17	9.5	10.85	11.78	13.23	14.75	16.71	19.58	59.87
10	13.1891	2098	2.99	6.29	8.21	9.77	11.21	12.32	13.77	15.72	17.62	20.73	66.37
11	13.8314	2078	3.29	6.44	8.48	9.86	11.27	12.51	14.23	16.47	19.14	22.708	101.95
12	13.3809	1953	3.08	6.295	8.25	9.83	11.09	12.51	13.68	15.23	18.11	21.42	76.96
13	14.2834	1922	3.46	6.62	8.51	9.99	12.02	13.2	14.94	16.61	18.81	22.92	91.78
14	15.3344	1813	2.89	6.78	8.96	10.71	12.5	14.41	15.92	17.94	20.57	25.04	63.28
15	15.7588	1816	2.78	6.33	8.564	10.5	11.95	13.55	15.85	18.52	22.37	28.166	63.92
16	15.0865	1558	3.36	6.33	8.156	9.82	11.45	12.86	14.74	17.48	21.654	27.821	73.03
17	15.3827	1369	3.55	6.739	8.8	10.71	12.27	14.165	16.17	17.73	20.848	25.78	57.13
18	14.5703	1188	3.45	6.3	8.61	9.55	10.92	12.49	14.28	16.36	20.19	25.112	102.09
19	15.2855	1128	3.8	6.766	8.814	10.796	12.03	13.53	15.02	17.42	21.882	24.728	72.65
20	14.8865	1047	3.75	5.79	8.07	9.91	11.39	12.66	14.3	17.244	21.45	26.45	63.35
21	16.6944	849	3.41	8.223	10.18	11.81	13.39	14.9	17.04	18.87	21.7	27.615	54.71
22	16.237	760	4.15	6.353	8.936	10.789	12.41	14.41	16.83	19.742	23.52	28.319	51.52
23	16.2416	673	3.74	5.61	7.784	9.76	11.92	13.86	16.74	19.75	24.9	28.45	52.08
24	16.2465	657	3.22	5.26	7.79	9.68	11.16	12.63	16.17	18.83	23.15	31.92	70.31
25	17.2726	587	4.28	6.98	8.94	10.27	12.074	13.99	17.126	20.96	24.97	29.587	73.93
26	17.6934	495	3.72	6.55	9.31	12.122	14.06	15.15	18.12	21.19	24.65	31.97	71.4
27	16.6673	423	3.68	5.78	7.4	9.1	11.33	14.1	16.2	20.05	26.08	33.16	58.56
28	17.7413	423	3.83	7.21	9.016	11.5	13.292	14.97	18.64	20.58	24.966	29.878	58.2
29	16.4306	404	3.81	8.386	10.55	11.57	12.27	12.94	14.648	17.89	22.678	29.18	53.91
30	17.0144	404	3.88	7.269	9.34	10.68	12.666	14.47	17.44	20.75	24.486	30.842	62.34
31	16.816	328	3.39	7.49	8.716	10.514	12.428	13.95	15.47	19.77	23.022	31.19	55.29
32	17.2069	341	3.94	5.81	7.34	8.376	10.93	12.13	15.9	21.744	29.03	32.664	69.18
33	20.3637	354	3.79	9.99	12.4	14.28	19.31	19.52	19.61	19.83	24.21	37.99	56.83
34	19.7118	236	4.11	8.43	10.73	11.92	13.256	15.83	19.21	25.22	28.514	39.566	55.73
35	15.8393	262	3.82	5.58	7.9	8.1	9.742	10.86	12.52	17.496	22.956	36.1	101.32
36	22.6134	215	3.46	6.209	9.482	12.825	14.876	17.27	21.298	28.11	44.52	46.37	65.38
37	17.4357	140	3.79	6.38	7.74	9.16	10.72	12.85	18.59	20.59	25.56	32.43	62.72
38	16.9394	206	3.98	9.628	11.16	11.55	11.84	13.24	14.052	15.62	20.54	31.2	119.18
39	19.9293	131	4.65	7.14	8.9	9.34	11.5	14.06	16.5	27.8	31.57	37.08	72.83
40	17.0772	179	4.69	6.32	7.116	9.66	12.078	15.02	17.03	22.37	23.09	28.298	126.03
41	22.7189	195	3.79	6.736	8.98	11.826	14.14	19.48	25.574	35.53	36.166	36.57	107.47
42	17.8367	102	4.81	6.82	8.32	9.45	10.19	12.8	14.18	16.27	18.93	27.565	124.08
43	22.627	120	3.79	7.07	9.35	10.49	12.94	17.4	24.07	31.467	43.25	44.559	55.61
44	20.6494	122	3.58	5.657	7.4	9.112	12.26	13.46	18.68	19.465	32.502	50.549	129.35
45	16.9415	116	3.8	5.61	8.75	9.531	10.214	11.55	12.322	17.31	30.12	37.32	56.89
46	21.0853	72	5.67	5.74	5.946	10.412	12.26	14.18	16.772	23.17	28.01	40.928	121.67
47	21.0647	86	6.02	10.27	12.97	15.15	18.16	18.85	19.06	19.31	21.77	30.81	122.29
48	12.9526	70	3.42	4.48	6.87	9.36	9.79	12.95	12.95	12.97	17.03	19.95	46.44
49	16.6743	89	5.21	7.739	9.62	10.949	11.02	11.485	14.53	16.668	24.348	31.01	50.86
50	20.4448	57	4.68	8.14	10.12	13.743	15.11	22.27	22.27	23.69	31.29	31.29	55.23
51	22.8197	67	4.27	8.87	10.924	12.43	15.756	19.35	24.7	31.05	34.55	37.07	72.67
52	19.9837	73	4.24	9.78	13.21	15.4	15.668	15.97	17.278	18.22	24.464	41.358	53.67
53	20.0034	35	5.08	9.87	12.014	15.235	19.2	19.41	19.42	22.65	25.43	32.881	45.78
54	22.7644	74	5.57	8.96	11.95	15.568	19.926	21.62	22.6	25.74	26.92	50.186	70.89
55	18.0713	84	4.55	8.87	9.556	11.443	12.502	16.55	17.1	18.153	20.57	34.744	56.48
56	13.5369	71	4.07	4.07	6.04	6.52	9.91	11	12.99	16.59	19.65	22.64	52.2
57	20.3578	83	3.85	5.46	8.014	9.128	11	13.6	15.436	19.435	39.348	47.869	90.59
58	26.3906	70	5.3	10.01	15.248	23.62	23.62	23.62	27.48	27.63	36.46	42.79	64.49
59	25.0058	52	5.14	5.38	6.29	8.58	14.45	21.6	25.194	32.12	53.03	54.32	63.07
60	13.5437	72	5.97	6.64	8.32	8.32	9.034	10.08	10.54	13.205	18.622	23.25	58.96
61	24.1372	60	6.77	9.125	9.662	12.074	13.87	15.03	20.41	27.876	36.062	52.28	93.87
62	28.1743	32	6.65	8.556	9.58	11.524	18.156	27.04	31.03	33.114	42.38	61.668	66.43
63	12.9464	23	4.68	7.564	7.846	7.86	7.88	8.22	10.2	10.44	10.63	21.15	72.2
64	12.4727	32	4.37	4.37	4.5	4.5	12.63	12.73	13.43	13.49	19.26	19.27	79.23
65	22.6824	48	4.93	10.1	10.69	12.336	13.34	16.8	18.3	22.23	30.97	33.56	89.08
66	15.0156	13	5.52	8.32	8.32	8.32	8.32	8.32	8.32	8.32	15.82	32.39	74.94
67	32.8152	33	4.77	10.804	11.58	13.69	36.886	43.38	43.38	43.64	43.64	43.946	90.27
68	21.4036	40	3.77	6.05	9.686	13.802	16.62	19.21	26.642	26.82	27.162	36.75	53.64
69	15.8505	42	5.52	7.717	10.14	11.68	16.08	16.135	16.19	16.26	23.73	24.23	63.38
70	13.3853	46	4.36	6.04	7.03	8.84	9.23	11.3	13.98	13.98	13.98	22.23	46.26
71	30.1171	22	5.79	9.692	12.03	14.17	15.562	16.54	34.96	48.97	48.97	57.126	76.73
72	17.5607	34	4.26	4.26	4.27	5.75	5.75	5.75	11.82	18.71	26.29	55.87	64.49
73	36.8515	25	9.03	17.859	19.44	30.338	43.61	43.61	43.61	43.61	43.61	49.21	49.23
74	26.8797	21	5.93	10.32	10.32	10.32	10.32	10.46	26.546	29.686	31.63	82.05	82.05
75	18.5444	44	3.82	5.84	7.824	9.11	12.736	16.92	20.16	23.336	25.336	32.802	60.28
76	17.477	46	4.69	7.906	8.062	8.151	8.26	9.54	10.456	20.79	27.59	29.155	77.7
77	20.9353	20	3.81	7.47	12.95	16.75	17.27	21.37	23.87	25.01	25.04	25.21	69.84
78	10.7992	31	6.58	6.888	7.714	7.928	8.49	8.9	8.97	8.97	8.97	11.05	87.91
79	35.695	6	24.99	24.99	25.92	30.714	33.22	33.22	40.054	44.785	44.86	44.869	44.87
80	10.4861	44	4.85	5.43	5.87	5.91	9.37	9.675	10.48	10.822	12.17	18.4	67.88
81	19.838	16	4.43	11.122	12.02	12.02	12.2	12.2	12.2	15.58	16.96	37.806	91.88
82	37.1335	9	9.43	11.8	16.132	19.63	25.174	26.7	26.71	56.094	73.32	73.32	73.32
83	40.6608	12	4.11	4.11	7.608	17.295	19.534	25.99	45.926	56.476	78.89	96.985	104.47
84	29.1061	19	6.68	8.32	11.28	11.28	14.07	14.07	27.19	40.23	54.23	67.305	80.27
85	28.8931	19	7.39	9.5	9.54	14.28	17.75	24.65	39.494	45.32	45.32	52.976	58.99
86	41.59	13	5.34	13.304	15.1	23.06	24.88	25.48	42.654	53.054	82.398	87.784	87.79
87	23.6421	18	7.53	7.53	8.446	10.66	10.692	15.06	22.22	26.941	46.584	52.97	52.97
88	11.2808	20	4.46	4.46	4.46	6.23	7.45	7.45	7.56	11.41	11.41	26.18	79.43
89	30.1885	14	4.46	6.696	9.442	14.418	15.09	15.09	24.46	34.72	51.832	82.46	82.48
90	22.4483	14	5.59	5.59	5.76	6.453	6.852	7.18	29.83	43.66	43.66	43.66	59.95
91	9.49593	9	3.81	4.374	4.75	4.76	7.16	10.76	10.76	11.05	11.05	11.102	33.39
92	30.001	5	13.86	13.86	13.86	13.86	13.86	13.86	49.99	52.02	52.02	52.02	52.02
93	18.5993	21	7.94	12.49	15.89	16.278	17.176	17.43	17.886	18.33	25.994	27.31	27.75
94	23.5611	7	10.33	10.33	13.09	15.302	15.86	15.86	17.268	32.302	42.198	42.422	42.67
95	15.2532	12	7.44	11.6	11.6	11.6	11.6	11.6	12.1	14.739	16.258	25.613	52.02
96	6.82541	8	3.73	3.73	3.73	3.73	7.62	7.62	7.62	9.487	9.94	9.94	10.96
97	28.7771	6	6.87	21.328	29.35	29.35	29.75	31.35	31.35	31.98	31.98	31.98	31.98
98	11.6672	8	6.54	7.02	8.15	8.15	8.15	9.84	13.64	16.512	17.23	17.23	17.23
99	45.2052	26	3.81	12.086	12.11	43.41	43.41	43.41	43.41	57.82	57.86	65.87	185.12
100	30.5282	15	12.34	13.44	13.44	25.44	25.44	25.86	40.22	43.23	43.23	43.23	45.32
101	21.9967	13	9.2	10.793	12.112	12.33	12.986	19.99	19.99	19.99	19.99	53.512	59.49
102	20.2155	13	4.95	4.95	7.69	7.84	9.02	11.52	13.71	13.74	13.74	45.941	99.33
103	14.656	8	3.83	8.015	10.168	10.59	10.59	10.69	10.79	10.79	11.64	41.318	42.48
104	13.5013	7	8.59	11.03	11.03	11.03	11.03	11.03	11.03	11.03	12.4	19.79	51.15
105	31.3775	3	9.56	10.715	11.87	13.025	20.982	32.34	43.698	51.27	51.27	51.27	51.27
106	20.3139	9	11.48	12.738	12.84	12.84	14.648	15.1	15.914	17.177	27.33	42.64	42.64
107	14.5157	17	5.81	8.705	9.85	9.85	9.86	9.86	11.39	19.37	22.82	22.985	35.33
108	12.7629	19	10.14	10.14	10.14	10.14	10.14	10.14	10.14	10.14	10.48	21.76	67.67
109	21.2429	13	6.63	13.453	14.41	16.01	17.69	17.69	19.37	20.873	23.368	39.923	53.78
110	11.2778	16	5.87	8.37	9.02	10.1	10.1	10.48	10.72	11.87	11.87	17.96	19.7
111	11.3216	15	8.8	10.15	10.45	10.63	10.67	10.67	10.8	10.96	11.41	12.95	28.22
112	14.9978	28	4.87	5.37	6.97	8.939	14.16	16.05	16.05	21.66	21.72	21.8	44.12
113	29.4436	6	8.6	9.674	13.62	14.58	14.58	14.58	42.068	48.94	48.956	48.98	65.15
114	19.8381	18	10.48	11.11	11.17	12.18	12.32	12.93	13.09	27.07	32.84	36.405	40.7
115	22.6036	14	12.06	13.26	13.646	14.77	14.77	18.28	18.28	29.02	30.97	30.97	68.24
116	17.596	5	6.29	8.027	12.492	13.56	16.944	19.2	19.2	19.2	19.2	21.113	38.33
117	19.5336	9	8.92	9.214	9.9	9.9	9.9	12.005	14.438	16.713	36.232	37.761	52.1
118	23.148	14	13.21	20.95	20.95	21.42	21.42	22.31	22.33	22.33	26.6	26.83	59.9
119	19.8712	5	11.31	11.317	15.768	22.44	22.44	22.58	22.72	22.72	22.894	23.01	23.01
120	12.2112	16	4.58	4.58	4.6	5.12	8.71	8.71	17.14	17.14	18.47	18.98	102.53
121	39.1467	3	10.91	19.378	27.846	36.314	44.782	53.25	53.256	53.262	53.268	53.274	53.28
122	14.6433	2	7.64	7.64	7.64	7.64	7.64	7.64	11.842	16.044	20.246	24.448	28.65
123	6.47	14	3.95	4.022	4.158	4.19	4.77	5.01	5.214	5.514	5.92	8.683	29.91
125	23.9596	10	6.54	6.75	7.364	8.722	8.96	9	9.1	50.46	50.46	50.46	50.46
126	13.13	1	13.13	13.13	13.13	13.13	13.13	13.13	13.13	13.13	13.13	13.13	13.13
127	12.0173	14	6.21	7.562	8.826	10.816	11.96	12.36	12.588	12.872	13.26	15.28	21.54
128	12.4187	8	6.24	9.16	9.16	9.16	9.16	12.24	13.04	13.04	13.04	13.04	59.41
129	21.21	4	10.26	11.124	11.988	12.42	12.42	12.42	12.744	13.068	22.128	39.924	57.72
130	20.545	12	3.61	3.841	4.38	5.34	13.45	16.7	19.11	19.11	19.11	22.162	112.25
131	24.882	4	18.36	21.392	24.424	25.942	25.946	25.95	26.402	26.854	27.08	27.08	27.08
132	10.48	1	10.48	10.48	10.48	10.48	10.48	10.48	10.48	10.48	10.48	10.48	10.48
133	13.475	4	9.05	9.05	9.05	9.05	9.214	9.46	9.46	9.46	9.46	32.059	34.58
134	14.5383	9	10.51	10.51	10.51	10.51	10.596	10.94	11.108	11.176	11.204	12.39	112.9
135	12.91	1	12.91	12.91	12.91	12.91	12.91	12.91	12.91	12.91	12.91	12.91	12.91
136	12.7796	7	4.29	4.29	4.29	12.48	13.45	16.29	16.29	16.29	17.53	17.53	17.53
137	15.07	1	15.07	15.07	15.07	15.07	15.07	15.07	15.07	15.07	15.07	15.07	15.07
138	11.8586	5	9.49	9.916	10.244	10.376	11.5	13.12	13.12	13.12	13.12	13.288	13.54
140	10.2761	7	5.9	10.01	10.01	10.01	10.01	10.01	10.01	10.01	10.01	10.01	27.92
141	18.769	9	11.18	12.917	13.11	18.451	20.776	20.83	20.868	20.982	21.388	22.227	23.73
142	32.35	2	24.01	25.678	27.346	29.014	30.682	32.35	34.018	35.686	37.354	39.022	40.69
143	13.98	1	13.98	13.98	13.98	13.98	13.98	13.98	13.98	13.98	13.98	13.98	13.98
144	9.21	1	9.21	9.21	9.21	9.21	9.21	9.21	9.21	9.21	9.21	9.21	9.21
145	16.42	1	16.42	16.42	16.42	16.42	16.42	16.42	16.42	16.42	16.42	16.42	16.42
147	28.7633	3	23.34	23.442	23.544	23.646	23.748	23.85	26.9	29.95	33	36.05	39.1
148	34.39	1	34.39	34.39	34.39	34.39	34.39	34.39	34.39	34.39	34.39	34.39	34.39
149	19.59	1	19.59	19.59	19.59	19.59	19.59	19.59	19.59	19.59	19.59	19.59	19.59
150	17.094	9	5.73	11.66	11.88	15.52	16.11	18.56	18.56	18.56	18.56	18.56	52.21
151	8.71333	2	6.08	6.08	6.08	6.08	6.08	6.08	7.66	9.24	10.82	12.4	13.98
152	28.774	2	6.1	6.1	6.1	13.658	28.774	43.89	43.89	43.89	43.89	43.89	43.89
153	12.1843	4	5.79	5.79	7.18	11.35	12.74	12.74	13.55	14.686	16.474	17.07	17.07
154	15.32	2	5.88	5.88	5.88	5.88	5.88	5.88	11.544	17.208	22.872	28.536	34.2
155	18.63	1	18.63	18.63	18.63	18.63	18.63	18.63	18.63	18.63	18.63	18.63	18.63
156	30.3367	6	4.24	13.872	16.28	17.34	18.93	18.93	23.73	41.676	55.824	60.3	60.3
157	5.89	8	4.35	4.45	4.55	5.13	5.35	5.425	5.5	5.65	6.73	8.295	9.86
160	11.0951	4	7.45	10.14	10.14	10.14	10.14	10.14	11.41	11.41	13.32	13.32	13.32
162	25.755	2	25.73	25.73	25.73	25.73	25.74	25.755	25.77	25.78	25.78	25.78	25.78
163	35.47	1	35.47	35.47	35.47	35.47	35.47	35.47	35.47	35.47	35.47	35.47	35.47
164	52.46	1	52.46	52.46	52.46	52.46	52.46	52.46	52.46	52.46	52.46	52.46	52.46
165	13.93	2	12.05	12.426	12.802	13.178	13.554	13.93	14.306	14.682	15.058	15.434	15.81
166	38.46	2	12.62	12.62	38.46	44.92	44.92	44.92	44.92	44.92	44.92	44.92	44.92
167	34.6674	17	11.53	23.54	23.55	23.55	23.55	23.55	48.89	49.343	49.75	50.13	50.31
168	26.5768	7	11.61	11.874	11.958	13.17	23.58	23.58	26.33	37.454	44.87	44.87	44.87
170	7.83	2	7.57	7.57	7.57	7.57	7.57	7.83	8.09	8.09	8.09	8.09	8.09
171	75.17	1	75.17	75.17	75.17	75.17	75.17	75.17	75.17	75.17	75.17	75.17	75.17
172	10.3473	2	10.14	10.14	10.14	10.14	10.14	10.14	10.14	10.14	10.14	10.14	19.26
174	49.62	1	49.62	49.62	49.62	49.62	49.62	49.62	49.62	49.62	49.62	49.62	49.62
175	19.17	1	19.17	19.17	19.17	19.17	19.17	19.17	19.17	19.17	19.17	19.17	19.17
177	44.592	5	44.37	44.438	44.506	44.544	44.552	44.56	44.58	44.6	44.664	44.772	44.88
181	10.57	1	10.57	10.57	10.57	10.57	10.57	10.57	10.57	10.57	10.57	10.57	10.57
182	12.8775	3	5.14	12.95	12.95	12.95	12.95	12.95	12.95	12.95	12.95	12.95	19.6
183	5.7429	7	4.6	4.63	5.7	6	6	6.01	6.01	6.04	6.04	6.07	6.07
184	34.235	2	33.57	33.57	33.57	33.57	33.836	34.235	34.634	34.9	34.9	34.9	34.9
187	7.81	1	7.81	7.81	7.81	7.81	7.81	7.81	7.81	7.81	7.81	7.81	7.81
189	8.1828	4	5.35	5.35	5.35	5.35	5.35	10.31	10.31	10.31	10.31	10.31	61.8
190	23.3144	6	22.61	22.61	23.02	23.02	23.02	23.14	23.14	23.21	23.21	23.32	54.64
191	20.385	3	18.82	19.444	20.068	20.692	20.902	20.905	20.908	20.91	20.91	20.91	20.91
192	14.0359	2	14.02	14.02	14.02	14.02	14.02	14.02	14.02	14.02	14.02	14.02	14.8
193	17.565	2	16.18	16.18	16.18	16.18	16.734	17.565	18.396	18.95	18.95	18.95	18.95
196	12.628	5	4.86	5.952	7.044	8.75	11.07	13.39	13.91	14.43	16.274	19.442	22.61
197	17.2975	4	15.26	15.26	15.26	15.395	16.34	16.61	16.61	16.61	17.228	19.887	25.13
198	19.6408	5	8.32	14.75	14.75	14.792	14.89	14.89	14.89	14.89	14.89	20.695	72.44
199	10.8487	12	6.06	11.03	11.05	11.1	11.14	11.16	11.38	11.464	11.476	11.56	11.74
200	12.4621	7	7.47	7.47	8.1	8.1	14.7	14.7	14.7	14.7	14.7	16.46	24.44
201	65.1785	3	5.37	9.84	9.84	58.098	90.27	90.27	90.27	90.27	90.27	90.27	90.27
202	30.7067	3	9.68	9.684	9.688	9.692	9.696	9.7	22.308	34.916	47.524	60.132	72.74
203	14.6845	16	10.37	10.585	10.838	10.946	10.964	10.98	11.138	11.415	11.518	31.37	31.37
204	6.045	2	5.98	5.993	6.006	6.019	6.032	6.045	6.058	6.071	6.084	6.097	6.11
205	6.23667	14	3.58	4.142	4.446	4.456	4.546	4.61	4.64	4.766	6.99	13.156	13.17
206	34.23	1	34.23	34.23	34.23	34.23	34.23	34.23	34.23	34.23	34.23	34.23	34.23
207	9.675	2	9.58	9.599	9.618	9.637	9.656	9.675	9.694	9.713	9.732	9.751	9.77
208	13.3	1	13.3	13.3	13.3	13.3	13.3	13.3	13.3	13.3	13.3	13.3	13.3
209	52.8	3	7.14	20.8	34.46	48.12	61.78	75.44	75.516	75.592	75.668	75.744	75.82
210	58.97	2	58.52	58.52	58.52	58.52	58.52	58.97	59.42	59.42	59.42	59.42	59.42
213	12.1417	3	12.11	12.11	12.11	12.11	12.11	12.14	12.17	12.17	12.17	12.175	12.18
215	7.36	2	7.26	7.26	7.26	7.26	7.26	7.36	7.46	7.46	7.46	7.46	7.46
217	13.56	2	12.6	12.6	12.6	12.6	12.6	12.6	12.6	12.6	13.56	15.48	17.4
218	21.085	2	20.92	20.953	20.986	21.019	21.052	21.085	21.118	21.151	21.184	21.217	21.25
221	14.34	1	14.34	14.34	14.34	14.34	14.34	14.34	14.34	14.34	14.34	14.34	14.34
222	14.14	1	14.14	14.14	14.14	14.14	14.14	14.14	14.14	14.14	14.14	14.14	14.14
224	8.505	4	6.92	6.92	6.92	6.93	6.93	7.83	8.73	8.73	11.44	11.44	11.44
225	10.82	1	10.82	10.82	10.82	10.82	10.82	10.82	10.82	10.82	10.82	10.82	10.82
227	54.08	2	35.11	38.904	42.698	46.492	50.286	54.08	57.874	61.668	65.462	69.256	73.05
228	21.65	1	21.65	21.65	21.65	21.65	21.65	21.65	21.65	21.65	21.65	21.65	21.65
230	60.6133	12	59.34	59.973	60.182	60.259	60.468	60.74	60.958	60.977	61.092	61.156	61.57
231	82.79	1	82.79	82.79	82.79	82.79	82.79	82.79	82.79	82.79	82.79	82.79	82.79
234	36.2	1	36.2	36.2	36.2	36.2	36.2	36.2	36.2	36.2	36.2	36.2	36.2
235	31.6	1	31.6	31.6	31.6	31.6	31.6	31.6	31.6	31.6	31.6	31.6	31.6
237	54.3211	3	53.63	53.64	53.64	53.64	53.64	53.64	53.64	53.64	53.64	53.64	65.91
240	10.93	2	9.15	9.15	9.15	9.15	9.15	10.93	12.71	12.71	12.71	12.71	12.71
241	32.11	2	32.01	32.03	32.05	32.07	32.09	32.11	32.13	32.15	32.17	32.19	32.21
242	46.25	1	46.25	46.25	46.25	46.25	46.25	46.25	46.25	46.25	46.25	46.25	46.25
245	48.3217	6	37.62	37.62	42.96	42.96	43.68	47.67	51.66	52.97	52.97	61.04	61.04
248	9.45	1	9.45	9.45	9.45	9.45	9.45	9.45	9.45	9.45	9.45	9.45	9.45
255	61.25	4	56.64	56.64	58.304	60.8	60.8	61.865	62.93	62.93	63.95	64.63	64.63
258	20.1618	3	13.8	13.8	13.8	13.8	13.8	18.24	18.24	18.24	18.24	18.24	86.43
260	12.95	1	12.95	12.95	12.95	12.95	12.95	12.95	12.95	12.95	12.95	12.95	12.95
273	6.975	2	6.41	6.523	6.636	6.749	6.862	6.975	7.088	7.201	7.314	7.427	7.54
274	14.93	1	14.93	14.93	14.93	14.93	14.93	14.93	14.93	14.93	14.93	14.93	14.93
275	8.24	1	8.24	8.24	8.24	8.24	8.24	8.24	8.24	8.24	8.24	8.24	8.24
278	16.9208	8	16.02	16.05	16.056	16.122	16.324	16.71	17.366	17.818	17.89	17.89	17.89
280	8.18889	10	5.35	5.35	5.35	5.35	5.35	8.41	10.31	10.31	10.31	10.31	14.61
283	15	1	15	15	15	15	15	15	15	15	15	15	15
284	8.46	1	8.46	8.46	8.46	8.46	8.46	8.46	8.46	8.46	8.46	8.46	8.46
286	15.3222	9	10.75	12.95	12.95	12.95	12.95	12.95	12.95	12.95	22.74	23.44	24.21
287	23.77	1	23.77	23.77	23.77	23.77	23.77	23.77	23.77	23.77	23.77	23.77	23.77
290	14.72	1	14.72	14.72	14.72	14.72	14.72	14.72	14.72	14.72	14.72	14.72	14.72
293	16.5836	12	16.13	16.14	16.14	16.14	16.14	16.14	16.48	16.609	17.166	17.773	18
294	47.65	1	47.65	47.65	47.65	47.65	47.65	47.65	47.65	47.65	47.65	47.65	47.65
295	11.75	2	11.63	11.63	11.63	11.63	11.81	11.81	11.81	11.81	11.81	11.81	11.81
296	27.86	1	27.86	27.86	27.86	27.86	27.86	27.86	27.86	27.86	27.86	27.86	27.86
297	81.64	1	81.64	81.64	81.64	81.64	81.64	81.64	81.64	81.64	81.64	81.64	81.64
300	23.0729	2	8.93	23.78	23.78	23.78	23.78	23.78	23.78	23.78	23.78	23.78	23.78
301	7.80511	3	5.35	5.35	5.35	5.35	5.35	6.2	10.31	10.31	10.31	10.31	10.31
304	12.79	1	12.79	12.79	12.79	12.79	12.79	12.79	12.79	12.79	12.79	12.79	12.79
306	99.33	1	99.33	99.33	99.33	99.33	99.33	99.33	99.33	99.33	99.33	99.33	99.33
316	6.55	1	6.55	6.55	6.55	6.55	6.55	6.55	6.55	6.55	6.55	6.55	6.55
317	25.725	2	5.94	9.897	13.854	17.811	21.768	25.725	29.682	33.639	37.596	41.553	45.51
320	34.6281	2	9.68	34.94	34.94	34.94	34.94	34.94	34.94	34.94	34.94	34.94	34.94
328	29.81	1	29.81	29.81	29.81	29.81	29.81	29.81	29.81	29.81	29.81	29.81	29.81
340	11.3	1	11.3	11.3	11.3	11.3	11.3	11.3	11.3	11.3	11.3	11.3	11.3
370	13.36	2	10.29	10.29	10.29	10.29	10.29	13.36	16.43	16.43	16.43	16.43	16.43
379	50.12	1	50.12	50.12	50.12	50.12	50.12	50.12	50.12	50.12	50.12	50.12	50.12
390	8.73	2	6.69	6.69	6.69	6.69	6.69	8.73	10.77	10.77	10.77	10.77	10.77
400	8.41	1	8.41	8.41	8.41	8.41	8.41	8.41	8.41	8.41	8.41	8.41	8.41
406	16.295	2	9.41	9.41	9.41	9.41	12.164	16.295	20.426	23.18	23.18	23.18	23.18
414	5.72	1	5.72	5.72	5.72	5.72	5.72	5.72	5.72	5.72	5.72	5.72	5.72
416	68.11	1	68.11	68.11	68.11	68.11	68.11	68.11	68.11	68.11	68.11	68.11	68.11
419	127.92	1	127.92	127.92	127.92	127.92	127.92	127.92	127.92	127.92	127.92	127.92	127.92
424	83.09	1	83.09	83.09	83.09	83.09	83.09	83.09	83.09	83.09	83.09	83.09	83.09
429	65.3812	5	64.57	64.577	64.604	64.642	64.656	65.405	66.15	66.15	66.15	66.15	66.15
440	8.41	1	8.41	8.41	8.41	8.41	8.41	8.41	8.41	8.41	8.41	8.41	8.41
464	17.3	1	17.3	17.3	17.3	17.3	17.3	17.3	17.3	17.3	17.3	17.3	17.3
467	78.245	2	77.42	77.585	77.75	77.915	78.08	78.245	78.41	78.575	78.74	78.905	79.07
470	7.865	2	6.28	6.28	6.28	6.28	6.28	7.865	9.45	9.45	9.45	9.45	9.45
480	44.05	1	44.05	44.05	44.05	44.05	44.05	44.05	44.05	44.05	44.05	44.05	44.05
483	74.01	1	74.01	74.01	74.01	74.01	74.01	74.01	74.01	74.01	74.01	74.01	74.01
487	103.73	1	103.73	103.73	103.73	103.73	103.73	103.73	103.73	103.73	103.73	103.73	103.73
513	10.29	1	10.29	10.29	10.29	10.29	10.29	10.29	10.29	10.29	10.29	10.29	10.29
525	9.85	2	9.45	9.45	9.45	9.45	9.45	9.85	10.25	10.25	10.25	10.25	10.25
530	8.03	1	8.03	8.03	8.03	8.03	8.03	8.03	8.03	8.03	8.03	8.03	8.03
544	6.05	1	6.05	6.05	6.05	6.05	6.05	6.05	6.05	6.05	6.05	6.05	6.05
580	49.3	1	49.3	49.3	49.3	49.3	49.3	49.3	49.3	49.3	49.3	49.3	49.3
594	20.63	1	20.63	20.63	20.63	20.63	20.63	20.63	20.63	20.63	20.63	20.63	20.63
630	13.165	2	10.66	10.66	10.66	10.66	10.66	13.165	15.67	15.67	15.67	15.67	15.67
673	15.85	1	15.85	15.85	15.85	15.85	15.85	15.85	15.85	15.85	15.85	15.85	15.85
760	10.29	1	10.29	10.29	10.29	10.29	10.29	10.29	10.29	10.29	10.29	10.29	10.29
817	10.29	1	10.29	10.29	10.29	10.29	10.29	10.29	10.29	10.29	10.29	10.29	10.29
860	11.65	1	11.65	11.65	11.65	11.65	11.65	11.65	11.65	11.65	11.65	11.65	11.65
880	18.9986	2	9.21	9.21	20.63	20.63	20.63	20.63	20.63	20.63	20.63	20.63	20.63
882	47.65	1	47.65	47.65	47.65	47.65	47.65	47.65	47.65	47.65	47.65	47.65	47.65
946	20.63	1	20.63	20.63	20.63	20.63	20.63	20.63	20.63	20.63	20.63	20.63	20.63
1040	99.6325	4	89.55	89.55	89.55	90.33	90.33	98.365	106.4	106.4	112.25	112.25	112.25
1080	28.05	1	28.05	28.05	28.05	28.05	28.05	28.05	28.05	28.05	28.05	28.05	28.05
3736	68.72	4	58.4	58.4	58.4	59.99	59.99	68.705	77.42	77.42	79.07	79.07	79.07

### Sheet: df_quantiles_per_grp_len_adpt_b
len_of_group	n_unique	mean	q0.0	q0.2	q0.4	q0.6	q0.8	q1.0
1	685	5.92699	2.54	4.748	6.116	7.484	9.674	68.15
2	970	6.99553	2.9	5.388	7.326	9.264	11.318	62.73
3	1181	8.27797	2.93	5.92	8.28	10.64	13	77.66
4	1437	9.26057	3.06	6.372	9.244	12.116	15.038	63.89
5	1538	10.0693	3.04	6.714	9.788	12.862	16.006	62.14
6	1687	10.7506	2.85	7.142	10.514	13.886	17.368	99.85
7	1781	11.4331	3.46	7.55	11.11	14.68	18.36	65.16
8	1917	11.9275	3.59	7.692	11.524	15.366	19.418	78.09
9	2010	12.6098	3.49	8.088	12.136	16.184	20.542	59.87
10	2098	13.1891	2.99	8.344	12.568	16.842	21.476	66.37
11	2078	13.8314	3.29	8.594	12.828	17.252	22.266	101.95
12	1953	13.3809	3.08	8.514	12.528	16.694	21.796	76.96
13	1922	14.2834	3.46	8.802	12.924	17.196	22.616	91.78
14	1813	15.3344	2.89	9.004	13.306	17.684	23.522	63.28
15	1816	15.7588	2.78	9.39	13.81	19.08	26.5	63.92
16	1558	15.0865	3.36	9.238	13.128	17.736	24.854	73.03
17	1369	15.3827	3.55	8.972	12.902	17.268	23.198	57.13
18	1188	14.5703	3.45	8.624	12.136	16.162	23.088	102.09
19	1128	15.2855	3.8	9.268	12.608	16.306	23.222	72.65
20	1047	14.8865	3.75	8.794	12.364	16.306	23.312	63.35
21	849	16.6944	3.41	9.876	13.752	17.836	23.544	54.71
22	760	16.237	4.15	9.276	12.456	17.714	24.318	51.52
23	673	16.2416	3.74	8.208	12.358	17.582	25.364	52.08
24	657	16.2465	3.22	9.522	13.462	18.88	27.216	70.31
25	587	17.2726	4.28	9.406	14.152	20.086	27.206	73.93
26	495	17.6934	3.72	9.988	14.142	19.952	26.812	71.4
27	423	16.6673	3.68	8.292	11.83	16.392	24.928	58.56
28	423	17.7413	3.83	9.186	13.824	19.358	25.308	58.2
29	404	16.4306	3.81	10.194	12.734	17.374	24.394	53.91
30	404	17.0144	3.88	9.548	13.35	18.574	26.494	62.34
31	328	16.816	3.39	8.524	11.974	15.75	24.392	55.29
32	341	17.2069	3.94	8.45	12.61	21.03	30.64	69.18
33	354	20.3637	3.79	12.024	18.698	22.586	36.528	56.83
34	236	19.7118	4.11	10.08	12.95	19.21	29.24	55.73
35	262	15.8393	3.82	8.092	10.978	17.538	28.198	101.32
36	215	22.6134	3.46	8.872	14.552	17.766	26.348	65.38
37	140	17.4357	3.79	7.78	11.552	19.55	29.71	62.72
38	206	16.9394	3.98	11.09	13.75	18.28	25.02	119.18
39	131	19.9293	4.65	8.92	13.07	17.09	29.62	72.83
40	179	17.0772	4.69	9.696	14.706	21.8	26.99	126.03
41	195	22.7189	3.79	8.76	12.912	21.258	35.602	107.47
42	102	17.8367	4.81	8.634	11.704	15.862	25.442	124.08
43	120	22.627	3.79	8.62	12.702	21.854	27.83	55.61
44	122	20.6494	3.58	7	11.106	15.71	33.066	129.35
45	116	16.9415	3.8	9.5	10.71	12.31	19.59	56.89
46	72	21.0853	5.67	10.414	13.506	19.826	28.558	121.67
47	86	21.0647	6.02	12.14	17.15	19.12	24.81	122.29
48	70	12.9526	3.42	8.92	12.236	17.25	22.294	46.44
49	89	16.6743	5.21	9.604	11.492	15.11	26.892	50.86
50	296	20.4448	4.24	11.9	15.9	22.29	32.13	72.67
55	346	22.8197	3.85	10.03	15	19.99	35.17	90.59
60	215	19.9837	4.37	9.414	12.22	19.248	31.87	93.87
65	169	20.0034	3.77	10.858	14.002	19.074	31.008	90.27
70	148	22.7644	4.26	8.518	12.03	19.468	35.444	82.05
75	423	18.0713	3.73	8.204	12.716	22.814	42.462	185.12
100	272	13.5369	3.83	9.696	12.264	19.022	27.514	102.53
125	103	20.3578	3.61	9.124	11.196	13.588	23.418	112.9
150	238	26.3906	3.58	8.094	11.736	18.994	47.822	90.27
250	112	25.0058	5.35	10.678	16.032	19.674	59.672	127.92
