## Supplementary Table 5 for "AI-guided cryo-EM probes a thermophilic cell-free system with succinyl-coA manufacturing capability"

### Sheet: Description
Sheet description
E1-LD_energetics	All HADDOCK scoring values for interaction between E1o and E2o LD domain
E2-LD_energetics	All HADDOCK scoring values for interaction between E2o and E2o LD domain
E3-LD_energetics	All HADDOCK scoring values for interaction between E3 and E2o LD domain
chth_vs_human_intra_energetics	All HADDOCK scoring values for the intra-trimeric interface of the OGDHc E2o core, calculated for C. thermophilum and human (PDBid: 6H05) counterparts
chth_vs_human_inter_energetics	All HADDOCK scoring values for the inter-trimeric interface of the OGDHc E2o core, calculated for C. thermophilum and human (PDBid: 6H05) counterparts

### Sheet: E1-LD_energetics
OS	variable	value
chth	VdW	-123.629
chth	VdW	-104.168
chth	VdW	-93.8028
chth	VdW	-107.18
chth	VdW	-102.949
chth	VdW	-113.089
chth	VdW	-106.701
chth	VdW	-91.9648
chth	VdW	-96.9918
chth	VdW	-108.246
chth	VdW	-88.6653
chth	VdW	-111.754
chth	VdW	-102.119
chth	VdW	-101.862
chth	VdW	-113.378
chth	VdW	-105.329
chth	VdW	-98.5924
chth	VdW	-99.0777
chth	VdW	-101.385
chth	VdW	-100.098
chth	ES	-687.794
chth	ES	-822.67
chth	ES	-859.393
chth	ES	-787.22
chth	ES	-743.92
chth	ES	-737.158
chth	ES	-823.028
chth	ES	-822.436
chth	ES	-781.463
chth	ES	-754.795
chth	ES	-772.93
chth	ES	-839.33
chth	ES	-671.951
chth	ES	-712.232
chth	ES	-788.413
chth	ES	-735.803
chth	ES	-811.591
chth	ES	-794.352
chth	ES	-726.623
chth	ES	-786.661
chth	BSA	2969.55
chth	BSA	3013.95
chth	BSA	3028.69
chth	BSA	2995.86
chth	BSA	2970.34
chth	BSA	3049.65
chth	BSA	3081.31
chth	BSA	2952.12
chth	BSA	2938.24
chth	BSA	2903.95
chth	BSA	3060.5
chth	BSA	3062.72
chth	BSA	2985.14
chth	BSA	3101.2
chth	BSA	3030.17
chth	BSA	3017.16
chth	BSA	2986.62
chth	BSA	3052.11
chth	BSA	2921.07
chth	BSA	3064.13
chth	DS	-109.462
chth	DS	-87.4681
chth	DS	-83.6578
chth	DS	-84.509
chth	DS	-89.1259
chth	DS	-73.7178
chth	DS	-61.6477
chth	DS	-76.1603
chth	DS	-79.2373
chth	DS	-71.9582
chth	DS	-86.37
chth	DS	-56.8579
chth	DS	-90.5751
chth	DS	-80.6826
chth	DS	-53.7141
chth	DS	-72.0521
chth	DS	-58.3496
chth	DS	-59.9261
chth	DS	-62.3539
chth	DS	-48.9398

### Sheet: E2-LD_energetics
OS	variable	value
chth	VdW	-25.6261
chth	VdW	-31.9007
chth	VdW	-22.9034
chth	VdW	-27.6647
chth	VdW	-25.2946
chth	VdW	-30.3125
chth	VdW	-31.8109
chth	VdW	-25.6346
chth	VdW	-24.0571
chth	VdW	-30.6019
chth	VdW	-25.6526
chth	VdW	-23.4223
chth	VdW	-24.5271
chth	VdW	-24.7343
chth	VdW	-28.0786
chth	VdW	-27.1263
chth	VdW	-22.1183
chth	VdW	-28.3567
chth	VdW	-26.9091
chth	VdW	-25.944
chth	ES	-476.393
chth	ES	-473.949
chth	ES	-440.775
chth	ES	-391.401
chth	ES	-422.596
chth	ES	-360.113
chth	ES	-376.857
chth	ES	-352.193
chth	ES	-444.437
chth	ES	-386.164
chth	ES	-357.874
chth	ES	-370.82
chth	ES	-429.23
chth	ES	-359.787
chth	ES	-344.252
chth	ES	-359.647
chth	ES	-400.615
chth	ES	-419.19
chth	ES	-409.628
chth	ES	-360.249
chth	BSA	1527.08
chth	BSA	1542.71
chth	BSA	1445.7
chth	BSA	1446.73
chth	BSA	1460.76
chth	BSA	1443.01
chth	BSA	1456.19
chth	BSA	1371.7
chth	BSA	1420.85
chth	BSA	1423.81
chth	BSA	1404.22
chth	BSA	1497.89
chth	BSA	1420.71
chth	BSA	1415.3
chth	BSA	1404.15
chth	BSA	1406.99
chth	BSA	1414.15
chth	BSA	1457.38
chth	BSA	1426.09
chth	BSA	1374.84
chth	DS	13.15
chth	DS	23.8949
chth	DS	12.3756
chth	DS	11.5882
chth	DS	18.5813
chth	DS	11.2544
chth	DS	16.5649
chth	DS	10.1759
chth	DS	29.3542
chth	DS	28.7768
chth	DS	18.2363
chth	DS	19.0652
chth	DS	32.0838
chth	DS	18.9285
chth	DS	20.3215
chth	DS	23.1087
chth	DS	26.3575
chth	DS	40.1189
chth	DS	37.0169
chth	DS	42.4485

### Sheet: E3-LD_energetics
OS	variable	value
chth	VdW	-61.4482
chth	VdW	-66.0282
chth	VdW	-61.2838
chth	VdW	-58.2285
chth	VdW	-57.5255
chth	VdW	-68.4771
chth	VdW	-69.2642
chth	VdW	-62.5102
chth	VdW	-54.3096
chth	VdW	-60.6174
chth	VdW	-68.4009
chth	VdW	-64.0972
chth	VdW	-57.0889
chth	VdW	-62.8561
chth	VdW	-54.8608
chth	VdW	-51.3009
chth	VdW	-56.5135
chth	VdW	-54.7119
chth	VdW	-62.183
chth	VdW	-52.6065
chth	ES	-578.742
chth	ES	-573.076
chth	ES	-544.251
chth	ES	-593.045
chth	ES	-565.927
chth	ES	-575.009
chth	ES	-586.571
chth	ES	-493.08
chth	ES	-593.03
chth	ES	-553.31
chth	ES	-528.174
chth	ES	-521.806
chth	ES	-588.697
chth	ES	-535.177
chth	ES	-530.642
chth	ES	-555.087
chth	ES	-532.532
chth	ES	-571.359
chth	ES	-525.589
chth	ES	-561.69
chth	BSA	2106.38
chth	BSA	2210.96
chth	BSA	2102.12
chth	BSA	2144.36
chth	BSA	2154.72
chth	BSA	2199.94
chth	BSA	2212.23
chth	BSA	2083.89
chth	BSA	2060.01
chth	BSA	2101.08
chth	BSA	2127.91
chth	BSA	2186.49
chth	BSA	2139.15
chth	BSA	2069.71
chth	BSA	2102.07
chth	BSA	2113.47
chth	BSA	2083.83
chth	BSA	2178.53
chth	BSA	2190.89
chth	BSA	2124.99
chth	DS	-22.8173
chth	DS	-11.3549
chth	DS	-19.222
chth	DS	-7.67518
chth	DS	-11.1943
chth	DS	2.03697
chth	DS	5.28415
chth	DS	-12.9161
chth	DS	0.839548
chth	DS	3.66667
chth	DS	6.41551
chth	DS	2.77759
chth	DS	9.33277
chth	DS	4.55791
chth	DS	-3.34052
chth	DS	-1.0038
chth	DS	1.5055
chth	DS	7.58288
chth	DS	6.94363
chth	DS	12.9138

### Sheet: chth_vs_human_intra_energetics
OS	variable	value
chth	VdW	-290.045
chth	VdW	-301.695
chth	VdW	-303.003
chth	VdW	-289.179
chth	VdW	-283.168
chth	VdW	-310.47
chth	VdW	-286.359
chth	VdW	-294.133
chth	VdW	-284.889
chth	VdW	-281.696
chth	VdW	-283.034
chth	VdW	-297.283
chth	VdW	-299.052
chth	VdW	-272.031
chth	VdW	-288.025
chth	VdW	-283.752
chth	VdW	-290.617
chth	VdW	-289.335
chth	VdW	-300.479
chth	VdW	-307.428
chth	VdW	-289.716
chth	VdW	-305.063
chth	VdW	-283.775
chth	VdW	-293.045
chth	VdW	-296.311
chth	VdW	-285.377
chth	VdW	-292.803
chth	VdW	-290.99
chth	VdW	-296.392
chth	VdW	-293.18
chth	VdW	-287.814
chth	VdW	-286.031
chth	VdW	-304.806
chth	VdW	-299.9
chth	VdW	-288.28
chth	VdW	-295.083
chth	VdW	-303.018
chth	VdW	-291.153
chth	VdW	-278.655
chth	VdW	-286.109
chth	VdW	-296.319
chth	VdW	-293.721
chth	VdW	-282.906
chth	VdW	-282.529
chth	VdW	-283.465
chth	VdW	-297.277
chth	VdW	-277.903
chth	VdW	-289.903
chth	VdW	-288.811
chth	VdW	-286.31
chth	VdW	-280.75
chth	VdW	-299.951
chth	VdW	-296.994
chth	VdW	-300.358
chth	VdW	-285.384
chth	VdW	-277.829
chth	VdW	-273.47
chth	VdW	-291.502
chth	VdW	-286.196
chth	VdW	-294.146
chth	VdW	-278.068
chth	VdW	-277.098
chth	VdW	-280.339
chth	VdW	-292.267
chth	VdW	-285.418
chth	VdW	-300.702
chth	VdW	-273.779
chth	VdW	-284.69
chth	VdW	-281.619
chth	VdW	-285.487
chth	VdW	-280.331
chth	VdW	-279.658
chth	VdW	-298.376
chth	VdW	-282.128
chth	VdW	-286.761
chth	VdW	-291.901
chth	VdW	-300.316
chth	VdW	-287.46
chth	VdW	-271.965
chth	VdW	-290.985
chth	VdW	-277.568
chth	VdW	-280.883
chth	VdW	-288.732
chth	VdW	-278.585
chth	VdW	-296.682
chth	VdW	-285.481
chth	VdW	-300.177
chth	VdW	-295.2
chth	VdW	-283.633
chth	VdW	-288.229
chth	VdW	-291.376
chth	VdW	-289.826
chth	VdW	-297.106
chth	VdW	-276.005
chth	VdW	-290.647
chth	VdW	-296.378
chth	VdW	-286.796
chth	VdW	-278.562
chth	VdW	-298.721
chth	VdW	-288.835
chth	VdW	-282.867
chth	VdW	-288.692
chth	VdW	-273.631
chth	VdW	-294.414
chth	VdW	-287.144
chth	VdW	-309.507
chth	VdW	-275.077
chth	VdW	-294.428
chth	VdW	-300.284
chth	VdW	-303.883
chth	VdW	-275.301
chth	VdW	-281.402
chth	VdW	-275.751
chth	VdW	-293.772
chth	VdW	-276.405
chth	VdW	-287.677
chth	VdW	-295.994
chth	VdW	-294.482
chth	VdW	-282.745
chth	VdW	-278.007
chth	VdW	-286.808
chth	VdW	-274.249
chth	VdW	-284.374
chth	VdW	-283.98
chth	VdW	-276.857
chth	VdW	-288.36
chth	VdW	-292.799
chth	VdW	-273.997
chth	VdW	-286.575
chth	VdW	-289.065
chth	VdW	-274.052
chth	VdW	-288.613
chth	VdW	-298.07
chth	VdW	-287.474
chth	VdW	-297.606
chth	VdW	-282.113
chth	VdW	-288.546
chth	VdW	-302.309
chth	VdW	-286.716
chth	VdW	-286.481
chth	VdW	-291.576
chth	VdW	-291.907
chth	VdW	-288.995
chth	VdW	-283.07
chth	VdW	-284.984
chth	VdW	-283.785
chth	VdW	-275.331
chth	VdW	-280.64
chth	VdW	-284.963
chth	VdW	-284.008
chth	VdW	-296.351
chth	VdW	-286.783
chth	VdW	-273.478
chth	VdW	-282.671
chth	VdW	-282.349
chth	VdW	-275.476
chth	VdW	-296.421
chth	VdW	-283.163
chth	VdW	-280.474
chth	VdW	-273.29
chth	VdW	-282.861
chth	VdW	-287.976
chth	VdW	-295.843
chth	VdW	-292.543
chth	VdW	-276.245
chth	VdW	-295.89
chth	VdW	-289.084
chth	VdW	-284.961
chth	VdW	-276.232
chth	VdW	-281.112
chth	VdW	-295.635
chth	VdW	-279.965
chth	VdW	-266.059
chth	VdW	-300.413
chth	VdW	-296.428
chth	VdW	-289.285
chth	VdW	-284.723
chth	VdW	-301.054
chth	VdW	-293.198
chth	VdW	-289.072
chth	VdW	-288.279
chth	VdW	-286.973
chth	VdW	-275.132
chth	VdW	-288.992
chth	VdW	-281.687
chth	VdW	-295.292
chth	VdW	-283.634
chth	VdW	-280.739
chth	VdW	-297.644
chth	VdW	-269.629
chth	VdW	-285.129
chth	VdW	-285.045
chth	VdW	-293.195
chth	VdW	-283.903
chth	VdW	-289.188
chth	VdW	-291.016
chth	VdW	-292.405
chth	VdW	-286.394
chth	VdW	-294.109
chth	VdW	-294.932
human	VdW	-175.606
human	VdW	-179.994
human	VdW	-161.921
human	VdW	-166.086
human	VdW	-168.906
human	VdW	-166.658
human	VdW	-162.036
human	VdW	-170.603
human	VdW	-162.243
human	VdW	-162.027
human	VdW	-166.312
human	VdW	-151.051
human	VdW	-160.387
human	VdW	-173.855
human	VdW	-161.425
human	VdW	-167.114
human	VdW	-165.999
human	VdW	-172.958
human	VdW	-165.08
human	VdW	-170.867
human	VdW	-167.308
human	VdW	-174.479
human	VdW	-164.016
human	VdW	-171.805
human	VdW	-167.145
human	VdW	-156.276
human	VdW	-166.953
human	VdW	-164.726
human	VdW	-165.674
human	VdW	-166.356
human	VdW	-163.094
human	VdW	-164.734
human	VdW	-165.799
human	VdW	-162.964
human	VdW	-167.738
human	VdW	-162.242
human	VdW	-160.191
human	VdW	-163.154
human	VdW	-165.148
human	VdW	-158.491
human	VdW	-171.723
human	VdW	-153.674
human	VdW	-154.831
human	VdW	-164.671
human	VdW	-166.012
human	VdW	-173.906
human	VdW	-165.954
human	VdW	-163.95
human	VdW	-160.081
human	VdW	-169.414
human	VdW	-167.188
human	VdW	-165.168
human	VdW	-163.258
human	VdW	-170.697
human	VdW	-169.059
human	VdW	-165.459
human	VdW	-168.354
human	VdW	-170.064
human	VdW	-163.869
human	VdW	-162.474
human	VdW	-167.531
human	VdW	-164.409
human	VdW	-166.071
human	VdW	-164.039
human	VdW	-161.784
human	VdW	-162.731
human	VdW	-161.563
human	VdW	-170.58
human	VdW	-164.005
human	VdW	-164.167
human	VdW	-163.303
human	VdW	-160.823
human	VdW	-168.356
human	VdW	-166.698
human	VdW	-168.703
human	VdW	-158.308
human	VdW	-166.48
human	VdW	-167.693
human	VdW	-165.9
human	VdW	-169.652
human	VdW	-162.878
human	VdW	-169.637
human	VdW	-176.029
human	VdW	-170.106
human	VdW	-170.547
human	VdW	-157.961
human	VdW	-161.915
human	VdW	-161.806
human	VdW	-160.779
human	VdW	-166.293
human	VdW	-166.296
human	VdW	-161.156
human	VdW	-163.007
human	VdW	-168.021
human	VdW	-160.456
human	VdW	-162.202
human	VdW	-167.659
human	VdW	-169.521
human	VdW	-161.936
human	VdW	-163.244
human	VdW	-155.898
human	VdW	-157.896
human	VdW	-155.159
human	VdW	-162.543
human	VdW	-164.968
human	VdW	-166.474
human	VdW	-165.077
human	VdW	-162.719
human	VdW	-160.161
human	VdW	-162.809
human	VdW	-155.407
human	VdW	-159.461
human	VdW	-164.784
human	VdW	-165.008
human	VdW	-165.211
human	VdW	-160.475
human	VdW	-160.286
human	VdW	-164.056
human	VdW	-156.846
human	VdW	-170.825
human	VdW	-159.408
human	VdW	-157.805
human	VdW	-157.373
human	VdW	-160.054
human	VdW	-165.201
human	VdW	-167.151
human	VdW	-158.412
human	VdW	-167.235
human	VdW	-164.195
human	VdW	-161.352
human	VdW	-163.536
human	VdW	-158.127
human	VdW	-159.994
human	VdW	-166.167
human	VdW	-162.236
human	VdW	-154.477
human	VdW	-160.477
human	VdW	-158.293
human	VdW	-163.055
human	VdW	-161.206
human	VdW	-165.184
human	VdW	-162.608
human	VdW	-165.389
human	VdW	-161.74
human	VdW	-166.98
human	VdW	-170.422
human	VdW	-160.759
human	VdW	-167.714
human	VdW	-148.365
human	VdW	-162.867
human	VdW	-158.85
human	VdW	-167.673
human	VdW	-167.07
human	VdW	-161.041
human	VdW	-161.533
human	VdW	-161.477
human	VdW	-164.851
human	VdW	-170.857
human	VdW	-159.814
human	VdW	-159.35
human	VdW	-160.605
human	VdW	-148.081
human	VdW	-160.782
human	VdW	-165.36
human	VdW	-158.176
human	VdW	-158.474
human	VdW	-157.657
human	VdW	-161.214
human	VdW	-152.251
human	VdW	-163.749
human	VdW	-155.274
human	VdW	-153.882
human	VdW	-166.853
human	VdW	-169.526
human	VdW	-157.402
human	VdW	-157.807
human	VdW	-162.197
human	VdW	-163.481
human	VdW	-165.942
human	VdW	-167.011
human	VdW	-158.744
human	VdW	-158.26
human	VdW	-156.707
human	VdW	-161.615
human	VdW	-155.717
human	VdW	-156.395
human	VdW	-156.05
human	VdW	-160.588
human	VdW	-159.493
human	VdW	-156.501
human	VdW	-154.594
human	VdW	-158.76
human	VdW	-158.092
human	VdW	-155.671
human	VdW	-163.793
human	VdW	-153.924
human	VdW	-150.838
human	VdW	-158.577
human	VdW	-155.624
human	VdW	-156.613
chth	ES	-1583.56
chth	ES	-1498.01
chth	ES	-1551.14
chth	ES	-1595.87
chth	ES	-1553.53
chth	ES	-1466.93
chth	ES	-1580.28
chth	ES	-1546
chth	ES	-1547.31
chth	ES	-1557.28
chth	ES	-1574.21
chth	ES	-1552.64
chth	ES	-1494.31
chth	ES	-1616.37
chth	ES	-1505.9
chth	ES	-1647.23
chth	ES	-1553.14
chth	ES	-1551.09
chth	ES	-1504.92
chth	ES	-1409.26
chth	ES	-1495.81
chth	ES	-1487.93
chth	ES	-1526.56
chth	ES	-1441.5
chth	ES	-1532.75
chth	ES	-1547.02
chth	ES	-1453.44
chth	ES	-1430.18
chth	ES	-1506.47
chth	ES	-1493.91
chth	ES	-1493.66
chth	ES	-1581.34
chth	ES	-1426.99
chth	ES	-1448.79
chth	ES	-1477.14
chth	ES	-1521.97
chth	ES	-1394.16
chth	ES	-1531.62
chth	ES	-1532.83
chth	ES	-1477.6
chth	ES	-1514.4
chth	ES	-1368.68
chth	ES	-1498.56
chth	ES	-1562.34
chth	ES	-1515.88
chth	ES	-1513.51
chth	ES	-1517.37
chth	ES	-1539.91
chth	ES	-1521.29
chth	ES	-1505.79
chth	ES	-1528.2
chth	ES	-1423.07
chth	ES	-1438.41
chth	ES	-1457.72
chth	ES	-1489.15
chth	ES	-1504.1
chth	ES	-1487.99
chth	ES	-1443.75
chth	ES	-1460.81
chth	ES	-1423.89
chth	ES	-1518.1
chth	ES	-1470.01
chth	ES	-1514.12
chth	ES	-1429.99
chth	ES	-1446.56
chth	ES	-1448.87
chth	ES	-1633.98
chth	ES	-1466.79
chth	ES	-1517.06
chth	ES	-1495.86
chth	ES	-1550.91
chth	ES	-1521.32
chth	ES	-1425.8
chth	ES	-1482.82
chth	ES	-1428.86
chth	ES	-1487.91
chth	ES	-1398.65
chth	ES	-1428.67
chth	ES	-1604.61
chth	ES	-1474.35
chth	ES	-1580.85
chth	ES	-1467.03
chth	ES	-1518.88
chth	ES	-1554.12
chth	ES	-1454.85
chth	ES	-1467.97
chth	ES	-1317.91
chth	ES	-1442.08
chth	ES	-1507.88
chth	ES	-1429.97
chth	ES	-1546.03
chth	ES	-1517.67
chth	ES	-1404.18
chth	ES	-1488.32
chth	ES	-1484.27
chth	ES	-1413.44
chth	ES	-1458.55
chth	ES	-1542.1
chth	ES	-1371.8
chth	ES	-1439.24
chth	ES	-1517.3
chth	ES	-1445.11
chth	ES	-1494.15
chth	ES	-1419.04
chth	ES	-1522.26
chth	ES	-1346.41
chth	ES	-1469.71
chth	ES	-1440.29
chth	ES	-1386.74
chth	ES	-1341.29
chth	ES	-1508.51
chth	ES	-1443.8
chth	ES	-1554.51
chth	ES	-1498.04
chth	ES	-1479.72
chth	ES	-1524.1
chth	ES	-1341.69
chth	ES	-1389.99
chth	ES	-1495.23
chth	ES	-1530.96
chth	ES	-1385.99
chth	ES	-1529
chth	ES	-1502.23
chth	ES	-1403.23
chth	ES	-1537.03
chth	ES	-1514.06
chth	ES	-1392.86
chth	ES	-1501.25
chth	ES	-1428.93
chth	ES	-1477.07
chth	ES	-1579.39
chth	ES	-1494.41
chth	ES	-1340.58
chth	ES	-1469.91
chth	ES	-1341.51
chth	ES	-1445.73
chth	ES	-1431.7
chth	ES	-1362.09
chth	ES	-1444.81
chth	ES	-1409.36
chth	ES	-1497.14
chth	ES	-1346.41
chth	ES	-1440.34
chth	ES	-1493.75
chth	ES	-1432.73
chth	ES	-1452.9
chth	ES	-1467.37
chth	ES	-1515.72
chth	ES	-1427.94
chth	ES	-1391.48
chth	ES	-1419.5
chth	ES	-1389.19
chth	ES	-1507.65
chth	ES	-1455.36
chth	ES	-1495.93
chth	ES	-1486.04
chth	ES	-1383.99
chth	ES	-1445.52
chth	ES	-1433.38
chth	ES	-1537.85
chth	ES	-1460.19
chth	ES	-1493.54
chth	ES	-1352.77
chth	ES	-1388.75
chth	ES	-1422.18
chth	ES	-1335.27
chth	ES	-1466.6
chth	ES	-1487.7
chth	ES	-1492.08
chth	ES	-1458.06
chth	ES	-1348.19
chth	ES	-1483
chth	ES	-1504.15
chth	ES	-1286.86
chth	ES	-1404.96
chth	ES	-1408.85
chth	ES	-1371.3
chth	ES	-1330.72
chth	ES	-1327.11
chth	ES	-1337.76
chth	ES	-1423.96
chth	ES	-1390.35
chth	ES	-1449.32
chth	ES	-1308.81
chth	ES	-1358.09
chth	ES	-1300.86
chth	ES	-1408.83
chth	ES	-1329.73
chth	ES	-1257.77
chth	ES	-1375.99
chth	ES	-1375.02
chth	ES	-1391.88
chth	ES	-1342.56
chth	ES	-1347.72
chth	ES	-1376.09
chth	ES	-1375.46
chth	ES	-1299.79
chth	ES	-1388.38
chth	ES	-1318.73
chth	ES	-1297.09
human	ES	-331.985
human	ES	-225.504
human	ES	-180.492
human	ES	-224.385
human	ES	-270.456
human	ES	-239.019
human	ES	-218.888
human	ES	-237.545
human	ES	-262.799
human	ES	-263.33
human	ES	-194.103
human	ES	-284.669
human	ES	-292.134
human	ES	-257.409
human	ES	-227.868
human	ES	-206.73
human	ES	-224.057
human	ES	-212.474
human	ES	-266.494
human	ES	-202.545
human	ES	-197.895
human	ES	-206.989
human	ES	-247.521
human	ES	-204.807
human	ES	-194.023
human	ES	-202.529
human	ES	-201.319
human	ES	-252.345
human	ES	-207.402
human	ES	-284.18
human	ES	-274.097
human	ES	-239.306
human	ES	-211.796
human	ES	-263.926
human	ES	-240.863
human	ES	-205.133
human	ES	-269.045
human	ES	-219.22
human	ES	-177.494
human	ES	-191.656
human	ES	-187.896
human	ES	-267.214
human	ES	-218.516
human	ES	-239.093
human	ES	-185.011
human	ES	-184.973
human	ES	-193.949
human	ES	-297.76
human	ES	-237.413
human	ES	-183.675
human	ES	-203.228
human	ES	-226.203
human	ES	-233.968
human	ES	-168.478
human	ES	-210.44
human	ES	-215.282
human	ES	-213.377
human	ES	-226.092
human	ES	-213.449
human	ES	-236.23
human	ES	-217.274
human	ES	-146.841
human	ES	-197.779
human	ES	-198.262
human	ES	-238.596
human	ES	-234.349
human	ES	-179.922
human	ES	-200.286
human	ES	-158.358
human	ES	-247.771
human	ES	-172.871
human	ES	-240.346
human	ES	-245.035
human	ES	-197.267
human	ES	-248.762
human	ES	-306.409
human	ES	-201.462
human	ES	-206.689
human	ES	-194.551
human	ES	-186.959
human	ES	-198.294
human	ES	-188.95
human	ES	-186.066
human	ES	-187.015
human	ES	-204.614
human	ES	-233.737
human	ES	-272.638
human	ES	-241.117
human	ES	-170.144
human	ES	-171.221
human	ES	-196.619
human	ES	-246.84
human	ES	-234.067
human	ES	-229.873
human	ES	-201.567
human	ES	-153.852
human	ES	-199.397
human	ES	-213.156
human	ES	-197.513
human	ES	-193.761
human	ES	-163.677
human	ES	-189.593
human	ES	-164.987
human	ES	-154.264
human	ES	-161.268
human	ES	-174.483
human	ES	-228.737
human	ES	-182.288
human	ES	-231.841
human	ES	-211.208
human	ES	-203.29
human	ES	-170.247
human	ES	-186.897
human	ES	-162.804
human	ES	-200.204
human	ES	-188.62
human	ES	-203.984
human	ES	-189.449
human	ES	-247.075
human	ES	-193.706
human	ES	-188.446
human	ES	-245.493
human	ES	-155.82
human	ES	-217.364
human	ES	-189.462
human	ES	-172.355
human	ES	-212.611
human	ES	-234.367
human	ES	-163.669
human	ES	-203.495
human	ES	-146.487
human	ES	-187.757
human	ES	-216.163
human	ES	-234.582
human	ES	-219.234
human	ES	-207.602
human	ES	-200.011
human	ES	-209.225
human	ES	-204.08
human	ES	-220.447
human	ES	-206.881
human	ES	-204.498
human	ES	-255.315
human	ES	-204.732
human	ES	-150.461
human	ES	-169.067
human	ES	-204.647
human	ES	-230.801
human	ES	-235.545
human	ES	-199.571
human	ES	-164.037
human	ES	-183.897
human	ES	-199.158
human	ES	-196.871
human	ES	-267.967
human	ES	-230.2
human	ES	-200.547
human	ES	-186.196
human	ES	-214.579
human	ES	-151.044
human	ES	-124.93
human	ES	-231.576
human	ES	-137.314
human	ES	-173.914
human	ES	-174.748
human	ES	-182.63
human	ES	-213.203
human	ES	-192.039
human	ES	-134.574
human	ES	-174.563
human	ES	-208.78
human	ES	-164.961
human	ES	-160.142
human	ES	-164.063
human	ES	-192.881
human	ES	-203.336
human	ES	-217.082
human	ES	-220.526
human	ES	-200.923
human	ES	-171.925
human	ES	-177.269
human	ES	-172.611
human	ES	-150.281
human	ES	-148.79
human	ES	-209.177
human	ES	-167.128
human	ES	-191.494
human	ES	-174.606
human	ES	-189.151
human	ES	-188.742
human	ES	-166.762
human	ES	-207.391
human	ES	-185.974
human	ES	-208.623
human	ES	-154.531
human	ES	-126.256
human	ES	-212.694
human	ES	-214.479
human	ES	-125.146
human	ES	-181.89
chth	BSA	9538.03
chth	BSA	9394.92
chth	BSA	9397.02
chth	BSA	9412.91
chth	BSA	9244.67
chth	BSA	9533.56
chth	BSA	9416.98
chth	BSA	9397.16
chth	BSA	9346
chth	BSA	9485.24
chth	BSA	9321.42
chth	BSA	9483.29
chth	BSA	9260.46
chth	BSA	9225.58
chth	BSA	9353.54
chth	BSA	9475.09
chth	BSA	9407.29
chth	BSA	9203.01
chth	BSA	9535.12
chth	BSA	9486.14
chth	BSA	9473.27
chth	BSA	9375.4
chth	BSA	9336.61
chth	BSA	9352.4
chth	BSA	9456.32
chth	BSA	9247.35
chth	BSA	9263.7
chth	BSA	9308.98
chth	BSA	9453.58
chth	BSA	9448.38
chth	BSA	9451.26
chth	BSA	9508.63
chth	BSA	9387.86
chth	BSA	9408.87
chth	BSA	9279.73
chth	BSA	9425.92
chth	BSA	9324.37
chth	BSA	9235.66
chth	BSA	9358.43
chth	BSA	9298.57
chth	BSA	9469.82
chth	BSA	9349.95
chth	BSA	9402.07
chth	BSA	9362.19
chth	BSA	9269.2
chth	BSA	9441.22
chth	BSA	9349.08
chth	BSA	9415.78
chth	BSA	9294.73
chth	BSA	9409.9
chth	BSA	9348.11
chth	BSA	9305.93
chth	BSA	9193.56
chth	BSA	9391.03
chth	BSA	9290.46
chth	BSA	9256.05
chth	BSA	9231.44
chth	BSA	9401.83
chth	BSA	9311.9
chth	BSA	9447.83
chth	BSA	9289.4
chth	BSA	9190.04
chth	BSA	9257.69
chth	BSA	9284.42
chth	BSA	9241.61
chth	BSA	9200.88
chth	BSA	9292.88
chth	BSA	9241.94
chth	BSA	9221.98
chth	BSA	9340.4
chth	BSA	9379.45
chth	BSA	9347.98
chth	BSA	9324.28
chth	BSA	9443.72
chth	BSA	9301.39
chth	BSA	9302
chth	BSA	9201.38
chth	BSA	9317.19
chth	BSA	9302.01
chth	BSA	9370.97
chth	BSA	9454.95
chth	BSA	9309.56
chth	BSA	9522.64
chth	BSA	9330.82
chth	BSA	9236.65
chth	BSA	9345.32
chth	BSA	9300
chth	BSA	9361.69
chth	BSA	9420.72
chth	BSA	9412.51
chth	BSA	9393.87
chth	BSA	9293
chth	BSA	9316.13
chth	BSA	9193.72
chth	BSA	9170.69
chth	BSA	9394.58
chth	BSA	9206.45
chth	BSA	9344
chth	BSA	9318.61
chth	BSA	9181.46
chth	BSA	9411.43
chth	BSA	9211.03
chth	BSA	9395.54
chth	BSA	9237.27
chth	BSA	9303.79
chth	BSA	9358.63
chth	BSA	9327.94
chth	BSA	9462.42
chth	BSA	9283.91
chth	BSA	9361.54
chth	BSA	9256.5
chth	BSA	9298.18
chth	BSA	9338.36
chth	BSA	9491.12
chth	BSA	9242.97
chth	BSA	9352.95
chth	BSA	9244.38
chth	BSA	9402.4
chth	BSA	9314.69
chth	BSA	9321.76
chth	BSA	9209.09
chth	BSA	9285.86
chth	BSA	9229.56
chth	BSA	9249.26
chth	BSA	9314.51
chth	BSA	9259.36
chth	BSA	9412.98
chth	BSA	9339.12
chth	BSA	9379.84
chth	BSA	9257.1
chth	BSA	9411.91
chth	BSA	9336.45
chth	BSA	9243.88
chth	BSA	9263.59
chth	BSA	9298.09
chth	BSA	9273.47
chth	BSA	9253.76
chth	BSA	9303.65
chth	BSA	9413.65
chth	BSA	9263.07
chth	BSA	9307.52
chth	BSA	9188.19
chth	BSA	9133.45
chth	BSA	9357.87
chth	BSA	9317.08
chth	BSA	9246.74
chth	BSA	9227.99
chth	BSA	9500.83
chth	BSA	9244.17
chth	BSA	9208.03
chth	BSA	9280.74
chth	BSA	9247.82
chth	BSA	9286.32
chth	BSA	9209.71
chth	BSA	9231.34
chth	BSA	9270.96
chth	BSA	9425.58
chth	BSA	9482.25
chth	BSA	9233.51
chth	BSA	9365.84
chth	BSA	9289.49
chth	BSA	9285.83
chth	BSA	9304.04
chth	BSA	9384.71
chth	BSA	9307.92
chth	BSA	9189.93
chth	BSA	9364.98
chth	BSA	9469
chth	BSA	9258.2
chth	BSA	9405.59
chth	BSA	9270.62
chth	BSA	9290.77
chth	BSA	9229.2
chth	BSA	9311.14
chth	BSA	9244.98
chth	BSA	9312.78
chth	BSA	9201.44
chth	BSA	9327
chth	BSA	9124.56
chth	BSA	9305.79
chth	BSA	9307.43
chth	BSA	9345.25
chth	BSA	9194.02
chth	BSA	9181.85
chth	BSA	9228.01
chth	BSA	9173.72
chth	BSA	9251.2
chth	BSA	9090.69
chth	BSA	9137.5
chth	BSA	9301.99
chth	BSA	9282.11
chth	BSA	9214.69
chth	BSA	9349.38
chth	BSA	9327.18
chth	BSA	9116.27
chth	BSA	9292.81
chth	BSA	9328.18
chth	BSA	9439.42
chth	BSA	9316.22
chth	BSA	9418.58
human	BSA	5827.08
human	BSA	5690.29
human	BSA	5576.65
human	BSA	5556.04
human	BSA	5614.76
human	BSA	5545.55
human	BSA	5673.88
human	BSA	5718.36
human	BSA	5694.52
human	BSA	5581.15
human	BSA	5428.5
human	BSA	5567.43
human	BSA	5713.74
human	BSA	5703.86
human	BSA	5583.3
human	BSA	5605.25
human	BSA	5551.31
human	BSA	5659.62
human	BSA	5561.97
human	BSA	5778.72
human	BSA	5631.73
human	BSA	5673.45
human	BSA	5694.57
human	BSA	5567.4
human	BSA	5539.94
human	BSA	5450.25
human	BSA	5593.79
human	BSA	5563.01
human	BSA	5572.03
human	BSA	5682.97
human	BSA	5703.29
human	BSA	5654.46
human	BSA	5624.22
human	BSA	5524.05
human	BSA	5681.25
human	BSA	5533.95
human	BSA	5573.32
human	BSA	5636.3
human	BSA	5450.64
human	BSA	5544.64
human	BSA	5706.18
human	BSA	5347.79
human	BSA	5419.67
human	BSA	5578.83
human	BSA	5470.35
human	BSA	5626.36
human	BSA	5564.94
human	BSA	5746.98
human	BSA	5456.81
human	BSA	5566.94
human	BSA	5542.61
human	BSA	5683.53
human	BSA	5643.12
human	BSA	5802.73
human	BSA	5568.35
human	BSA	5576.18
human	BSA	5676.6
human	BSA	5486.94
human	BSA	5624.99
human	BSA	5555.5
human	BSA	5487.01
human	BSA	5565.83
human	BSA	5682.32
human	BSA	5497.25
human	BSA	5705.27
human	BSA	5645.89
human	BSA	5579.65
human	BSA	5581.2
human	BSA	5514.38
human	BSA	5453.41
human	BSA	5643.8
human	BSA	5373.21
human	BSA	5501.74
human	BSA	5733.92
human	BSA	5593.22
human	BSA	5581.06
human	BSA	5503.36
human	BSA	5537.44
human	BSA	5744.61
human	BSA	5480.7
human	BSA	5561.59
human	BSA	5632.63
human	BSA	5609.41
human	BSA	5454.38
human	BSA	5659.58
human	BSA	5368.13
human	BSA	5431.99
human	BSA	5564.39
human	BSA	5621.9
human	BSA	5493.72
human	BSA	5690.13
human	BSA	5662.14
human	BSA	5628.95
human	BSA	5405.41
human	BSA	5550.46
human	BSA	5549.75
human	BSA	5578.58
human	BSA	5491.45
human	BSA	5662.62
human	BSA	5573.59
human	BSA	5471.59
human	BSA	5598.8
human	BSA	5397.68
human	BSA	5544.75
human	BSA	5618.81
human	BSA	5624.62
human	BSA	5790.46
human	BSA	5585.69
human	BSA	5587.6
human	BSA	5542.26
human	BSA	5447.32
human	BSA	5639.45
human	BSA	5534.83
human	BSA	5623.7
human	BSA	5519.14
human	BSA	5595.2
human	BSA	5576.29
human	BSA	5648.54
human	BSA	5516.65
human	BSA	5658.72
human	BSA	5658.49
human	BSA	5576.83
human	BSA	5219.69
human	BSA	5489.38
human	BSA	5595.13
human	BSA	5647.34
human	BSA	5551.35
human	BSA	5468.94
human	BSA	5660.59
human	BSA	5423.6
human	BSA	5461.54
human	BSA	5482.39
human	BSA	5659.36
human	BSA	5535.88
human	BSA	5679.35
human	BSA	5410.3
human	BSA	5457.71
human	BSA	5582.49
human	BSA	5574.59
human	BSA	5631.11
human	BSA	5486.55
human	BSA	5572.06
human	BSA	5621.97
human	BSA	5616.27
human	BSA	5574.49
human	BSA	5602.77
human	BSA	5565.56
human	BSA	5701.22
human	BSA	5441.18
human	BSA	5537.06
human	BSA	5576.47
human	BSA	5619.21
human	BSA	5701.66
human	BSA	5447.7
human	BSA	5668.23
human	BSA	5522.61
human	BSA	5483.67
human	BSA	5543.62
human	BSA	5414.8
human	BSA	5551.16
human	BSA	5579.38
human	BSA	5517.48
human	BSA	5433.57
human	BSA	5471.81
human	BSA	5537.46
human	BSA	5497.6
human	BSA	5479.98
human	BSA	5576.57
human	BSA	5392.84
human	BSA	5600.33
human	BSA	5399.68
human	BSA	5484.47
human	BSA	5643.52
human	BSA	5644.57
human	BSA	5613.05
human	BSA	5583.29
human	BSA	5689.68
human	BSA	5620.58
human	BSA	5492.39
human	BSA	5612.16
human	BSA	5441.57
human	BSA	5457.63
human	BSA	5594.16
human	BSA	5459.46
human	BSA	5575
human	BSA	5466.03
human	BSA	5406.24
human	BSA	5640.47
human	BSA	5558.59
human	BSA	5415.43
human	BSA	5407.35
human	BSA	5434.8
human	BSA	5536.33
human	BSA	5418.46
human	BSA	5445.5
human	BSA	5400.8
human	BSA	5348.77
human	BSA	5650.04
human	BSA	5528.06
human	BSA	5523.71
chth	DS	-86.5248
chth	DS	-83.6512
chth	DS	-71.4648
chth	DS	-75.3378
chth	DS	-89.4179
chth	DS	-77.9833
chth	DS	-78.5561
chth	DS	-71.8318
chth	DS	-80.7274
chth	DS	-81.1754
chth	DS	-76.047
chth	DS	-65.9356
chth	DS	-75.6236
chth	DS	-77.9783
chth	DS	-82.562
chth	DS	-58.3731
chth	DS	-69.8356
chth	DS	-70.394
chth	DS	-68.4316
chth	DS	-80.5667
chth	DS	-80.7658
chth	DS	-66.3436
chth	DS	-79.6098
chth	DS	-86.5556
chth	DS	-64.7551
chth	DS	-72.4758
chth	DS	-83.7298
chth	DS	-89.862
chth	DS	-68.394
chth	DS	-73.9724
chth	DS	-78.4515
chth	DS	-62.6159
chth	DS	-74.6751
chth	DS	-74.9786
chth	DS	-80.891
chth	DS	-64.8317
chth	DS	-82.4553
chth	DS	-66.7343
chth	DS	-78.4646
chth	DS	-81.2417
chth	DS	-63.2785
chth	DS	-94.6316
chth	DS	-79.1093
chth	DS	-66.1903
chth	DS	-74.5071
chth	DS	-60.5946
chth	DS	-79.0487
chth	DS	-61.356
chth	DS	-66.0158
chth	DS	-71.5986
chth	DS	-72.5025
chth	DS	-73.9857
chth	DS	-73.8257
chth	DS	-66.4421
chth	DS	-75.0299
chth	DS	-79.5306
chth	DS	-86.361
chth	DS	-77.1666
chth	DS	-79.0369
chth	DS	-78.4482
chth	DS	-75.6243
chth	DS	-86.1627
chth	DS	-73.943
chth	DS	-78.8369
chth	DS	-82.3383
chth	DS	-66.5612
chth	DS	-56.1888
chth	DS	-78.4239
chth	DS	-71.2558
chth	DS	-71.4228
chth	DS	-65.3534
chth	DS	-71.8068
chth	DS	-72.0402
chth	DS	-76.3486
chth	DS	-82.4418
chth	DS	-65.3156
chth	DS	-74.0314
chth	DS	-80.8654
chth	DS	-61.0408
chth	DS	-68.0259
chth	DS	-60.1096
chth	DS	-79.5328
chth	DS	-61.2423
chth	DS	-64.165
chth	DS	-65.9125
chth	DS	-73.8704
chth	DS	-89.0256
chth	DS	-69.1414
chth	DS	-67.5269
chth	DS	-78.4279
chth	DS	-52.0251
chth	DS	-59.1344
chth	DS	-74.4416
chth	DS	-78.3822
chth	DS	-64.4998
chth	DS	-72.6463
chth	DS	-73.1913
chth	DS	-64.2487
chth	DS	-78.1091
chth	DS	-74.4269
chth	DS	-64.7088
chth	DS	-73.1828
chth	DS	-78.4293
chth	DS	-72.3847
chth	DS	-58.9503
chth	DS	-71.1744
chth	DS	-80.7221
chth	DS	-67.1102
chth	DS	-71.9622
chth	DS	-76.8039
chth	DS	-71.2824
chth	DS	-77.6292
chth	DS	-61.1183
chth	DS	-54.1622
chth	DS	-74.9688
chth	DS	-54.7193
chth	DS	-82.5359
chth	DS	-74.2717
chth	DS	-64.7738
chth	DS	-62.0113
chth	DS	-82.1761
chth	DS	-65.6309
chth	DS	-60.5073
chth	DS	-80.4468
chth	DS	-60.6651
chth	DS	-53.3167
chth	DS	-73.0999
chth	DS	-69.6961
chth	DS	-71.2996
chth	DS	-59.0981
chth	DS	-53.0694
chth	DS	-55.4268
chth	DS	-76.6431
chth	DS	-61.2037
chth	DS	-76.6324
chth	DS	-71.1526
chth	DS	-67.4713
chth	DS	-67.4341
chth	DS	-66.3508
chth	DS	-73.6283
chth	DS	-50.9653
chth	DS	-80.4574
chth	DS	-64.3288
chth	DS	-59.546
chth	DS	-69.1614
chth	DS	-66.295
chth	DS	-71.1436
chth	DS	-56.0266
chth	DS	-68.7174
chth	DS	-76.9564
chth	DS	-58.9015
chth	DS	-74.1334
chth	DS	-63.4294
chth	DS	-64.5812
chth	DS	-56.7455
chth	DS	-65.5346
chth	DS	-64.5782
chth	DS	-64.8845
chth	DS	-69.9013
chth	DS	-55.9303
chth	DS	-61.8416
chth	DS	-49.4579
chth	DS	-69.6582
chth	DS	-65.3035
chth	DS	-74.6637
chth	DS	-71.3621
chth	DS	-51.3455
chth	DS	-50.521
chth	DS	-57.9024
chth	DS	-58.6459
chth	DS	-65.7681
chth	DS	-54.4669
chth	DS	-63.9258
chth	DS	-71.8365
chth	DS	-51.1317
chth	DS	-57.1071
chth	DS	-67.5472
chth	DS	-57.9352
chth	DS	-66.3834
chth	DS	-67.7812
chth	DS	-50.6305
chth	DS	-58.5627
chth	DS	-58.3497
chth	DS	-71.3114
chth	DS	-68.6603
chth	DS	-66.1726
chth	DS	-55.3641
chth	DS	-73.3411
chth	DS	-70.806
chth	DS	-74.3923
chth	DS	-57.6369
chth	DS	-54.1913
chth	DS	-54.5141
chth	DS	-62.0402
chth	DS	-49.8071
chth	DS	-47.6311
chth	DS	-61.0521
chth	DS	-49.1503
chth	DS	-54.8191
chth	DS	-53.9412
human	DS	-39.6724
human	DS	-47.9154
human	DS	-71.4166
human	DS	-57.1006
human	DS	-43.841
human	DS	-51.1852
human	DS	-59.4678
human	DS	-46.9078
human	DS	-49.2024
human	DS	-49.1068
human	DS	-58.5898
human	DS	-55.6233
human	DS	-44.0717
human	DS	-36.7151
human	DS	-54.0341
human	DS	-52.4816
human	DS	-49.8405
human	DS	-44.7331
human	DS	-41.0217
human	DS	-48.018
human	DS	-52.3917
human	DS	-42.8071
human	DS	-44.5918
human	DS	-45.0531
human	DS	-51.5129
human	DS	-60.5729
human	DS	-50.1242
human	DS	-41.2123
human	DS	-48.8905
human	DS	-32.8464
human	DS	-37.7004
human	DS	-42.4528
human	DS	-46.7964
human	DS	-38.9868
human	DS	-38.6807
human	DS	-51.1448
human	DS	-39.7813
human	DS	-46.5321
human	DS	-52.7317
human	DS	-56.5043
human	DS	-43.6023
human	DS	-45.7289
human	DS	-54.232
human	DS	-39.8319
human	DS	-49.1986
human	DS	-41.2342
human	DS	-47.2625
human	DS	-28.4418
human	DS	-43.9698
human	DS	-45.3547
human	DS	-43.566
human	DS	-40.7453
human	DS	-40.9904
human	DS	-46.5791
human	DS	-39.0916
human	DS	-41.6822
human	DS	-39.0326
human	DS	-34.4877
human	DS	-43.1647
human	DS	-39.1612
human	DS	-37.633
human	DS	-54.4296
human	DS	-42.5792
human	DS	-44.3921
human	DS	-38.4638
human	DS	-38.339
human	DS	-50.2121
human	DS	-36.7619
human	DS	-51.4742
human	DS	-32.8635
human	DS	-48.5092
human	DS	-37.308
human	DS	-28.7976
human	DS	-39.8501
human	DS	-27.3973
human	DS	-26.236
human	DS	-39.0307
human	DS	-36.634
human	DS	-40.7555
human	DS	-38.2436
human	DS	-42.6799
human	DS	-37.702
human	DS	-31.7067
human	DS	-37.2224
human	DS	-33.2343
human	DS	-39.8163
human	DS	-27.9711
human	DS	-34.3314
human	DS	-49.3564
human	DS	-43.5633
human	DS	-38.1049
human	DS	-32.9063
human	DS	-33.5413
human	DS	-29.2422
human	DS	-42.4036
human	DS	-49.7474
human	DS	-35.0033
human	DS	-30.3045
human	DS	-40.8952
human	DS	-40.1656
human	DS	-53.284
human	DS	-45.9677
human	DS	-53.0664
human	DS	-47.0944
human	DS	-43.1359
human	DS	-38.8063
human	DS	-28.914
human	DS	-40.4624
human	DS	-32.879
human	DS	-34.3281
human	DS	-42.9639
human	DS	-45.3736
human	DS	-36.6065
human	DS	-41.0923
human	DS	-33.179
human	DS	-39.9997
human	DS	-36.9047
human	DS	-35.5985
human	DS	-30.9928
human	DS	-27.6342
human	DS	-39.9235
human	DS	-29.9234
human	DS	-48.252
human	DS	-33.1904
human	DS	-33.5556
human	DS	-35.0259
human	DS	-35.6587
human	DS	-22.4729
human	DS	-39.5597
human	DS	-34.4167
human	DS	-43.3249
human	DS	-40.4092
human	DS	-32.8165
human	DS	-22.6106
human	DS	-29.5464
human	DS	-39.5628
human	DS	-35.0635
human	DS	-35.3151
human	DS	-31.4322
human	DS	-29.8361
human	DS	-28.4754
human	DS	-31.0564
human	DS	-17.5787
human	DS	-31.2014
human	DS	-36.7636
human	DS	-29.3661
human	DS	-31.9042
human	DS	-19.6498
human	DS	-37.5043
human	DS	-29.8348
human	DS	-40.5998
human	DS	-27.4871
human	DS	-25.0236
human	DS	-31.0072
human	DS	-16.2685
human	DS	-23.599
human	DS	-25.9307
human	DS	-22.6115
human	DS	-27.9101
human	DS	-40.8386
human	DS	-44.7697
human	DS	-35.7682
human	DS	-41.4046
human	DS	-29.4269
human	DS	-36.2097
human	DS	-33.801
human	DS	-28.4428
human	DS	-28.4659
human	DS	-48.9177
human	DS	-28.7605
human	DS	-30.2994
human	DS	-40.3804
human	DS	-27.8016
human	DS	-24.023
human	DS	-28.9192
human	DS	-25.988
human	DS	-17.7288
human	DS	-15.6467
human	DS	-17.0883
human	DS	-21.7984
human	DS	-28.683
human	DS	-29.6895
human	DS	-35.448
human	DS	-30.5291
human	DS	-23.7281
human	DS	-31.4503
human	DS	-26.9118
human	DS	-25.515
human	DS	-22.5893
human	DS	-25.1333
human	DS	-30.1748
human	DS	-17.049
human	DS	-21.9227
human	DS	-19.697
human	DS	-21.4218
human	DS	-36.9341
human	DS	-22.2015
human	DS	-11.9669
human	DS	-27.7789
human	DS	-12.556

### Sheet: chth_vs_human_inter_energetics
OS	variable	value
chth	VdW	-23.5673
chth	VdW	-25.1705
chth	VdW	-29.7511
chth	VdW	-27.4718
chth	VdW	-31.5821
chth	VdW	-27.539
chth	VdW	-26.5966
chth	VdW	-32.0516
chth	VdW	-27.8098
chth	VdW	-28.1922
chth	VdW	-28.6446
chth	VdW	-25.4078
chth	VdW	-25.7569
chth	VdW	-22.3723
chth	VdW	-29.2885
chth	VdW	-29.2745
chth	VdW	-30.3627
chth	VdW	-22.6429
chth	VdW	-28.977
chth	VdW	-27.9051
chth	VdW	-28.363
chth	VdW	-27.6621
chth	VdW	-29.28
chth	VdW	-30.1428
chth	VdW	-28.3872
chth	VdW	-28.3869
chth	VdW	-29.19
chth	VdW	-28.6728
chth	VdW	-29.9983
chth	VdW	-26.8464
chth	VdW	-29.3584
chth	VdW	-26.4023
chth	VdW	-25.4215
chth	VdW	-24.4003
chth	VdW	-24.0354
chth	VdW	-27.7324
chth	VdW	-28.017
chth	VdW	-29.2613
chth	VdW	-21.6633
chth	VdW	-28.4475
chth	VdW	-28.1426
chth	VdW	-29.9233
chth	VdW	-27.2954
chth	VdW	-31.2068
chth	VdW	-21.0158
chth	VdW	-32.1857
chth	VdW	-27.5649
chth	VdW	-27.1165
chth	VdW	-21.8571
chth	VdW	-28.7468
chth	ES	-167.836
chth	ES	-167.088
chth	ES	-141.731
chth	ES	-130.538
chth	ES	-119.618
chth	ES	-133.444
chth	ES	-95.3436
chth	ES	-128.362
chth	ES	-148.834
chth	ES	-164.59
chth	ES	-128.298
chth	ES	-113.98
chth	ES	-160.735
chth	ES	-190.616
chth	ES	-119.734
chth	ES	-109.961
chth	ES	-127.669
chth	ES	-158.144
chth	ES	-132.785
chth	ES	-103.948
chth	ES	-108.937
chth	ES	-126.326
chth	ES	-151.604
chth	ES	-178.437
chth	ES	-133.025
chth	ES	-131.03
chth	ES	-84.5794
chth	ES	-113.197
chth	ES	-117.402
chth	ES	-124.743
chth	ES	-84.3043
chth	ES	-127.439
chth	ES	-144.483
chth	ES	-171.516
chth	ES	-137.996
chth	ES	-119.053
chth	ES	-143.137
chth	ES	-107.669
chth	ES	-138.422
chth	ES	-85.0158
chth	ES	-102.275
chth	ES	-138.07
chth	ES	-109.364
chth	ES	-68.6651
chth	ES	-142.237
chth	ES	-96.7208
chth	ES	-118.414
chth	ES	-93.2397
chth	ES	-95.8853
chth	ES	-51.3546
chth	BSA	1322.68
chth	BSA	1316.47
chth	BSA	1403.4
chth	BSA	1404.37
chth	BSA	1392.38
chth	BSA	1363.5
chth	BSA	1324.2
chth	BSA	1447.34
chth	BSA	1450.55
chth	BSA	1378.66
chth	BSA	1340.21
chth	BSA	1340.99
chth	BSA	1382.19
chth	BSA	1320.59
chth	BSA	1364.93
chth	BSA	1325.21
chth	BSA	1338.09
chth	BSA	1365.62
chth	BSA	1379.18
chth	BSA	1308.47
chth	BSA	1364.02
chth	BSA	1405.3
chth	BSA	1438.69
chth	BSA	1437.44
chth	BSA	1412.69
chth	BSA	1469.58
chth	BSA	1398.37
chth	BSA	1371.16
chth	BSA	1299.16
chth	BSA	1306.31
chth	BSA	1429.1
chth	BSA	1328.55
chth	BSA	1324.33
chth	BSA	1460.36
chth	BSA	1341.87
chth	BSA	1363.65
chth	BSA	1376.5
chth	BSA	1300.91
chth	BSA	1337.59
chth	BSA	1333.67
chth	BSA	1282.43
chth	BSA	1393.22
chth	BSA	1421.57
chth	BSA	1281.1
chth	BSA	1362.1
chth	BSA	1486.42
chth	BSA	1282.46
chth	BSA	1249.38
chth	BSA	1273.55
chth	BSA	1222.03
chth	DS	-88.9295
chth	DS	-82.5378
chth	DS	-79.2884
chth	DS	-83.765
chth	DS	-81.0761
chth	DS	-81.586
chth	DS	-89.3528
chth	DS	-76.217
chth	DS	-75.7106
chth	DS	-71.4483
chth	DS	-78.209
chth	DS	-84.0678
chth	DS	-74.3238
chth	DS	-71.3205
chth	DS	-78.0353
chth	DS	-79.5945
chth	DS	-73.5999
chth	DS	-74.76
chth	DS	-73.3226
chth	DS	-79.287
chth	DS	-77.6915
chth	DS	-73.7267
chth	DS	-66.4706
chth	DS	-60.2031
chth	DS	-70.6673
chth	DS	-70.996
chth	DS	-79.3736
chth	DS	-74.0108
chth	DS	-71.4557
chth	DS	-72.9349
chth	DS	-78.2691
chth	DS	-72.3954
chth	DS	-69.6939
chth	DS	-65.076
chth	DS	-72.1054
chth	DS	-70.9558
chth	DS	-64.4699
chth	DS	-69.8192
chth	DS	-69.4629
chth	DS	-72.8957
chth	DS	-69.4258
chth	DS	-60.0403
chth	DS	-66.0807
chth	DS	-66.4174
chth	DS	-60.9788
chth	DS	-58.2778
chth	DS	-51.57
chth	DS	-53.1735
chth	DS	-57.8518
chth	DS	-59.5947
