## Supplementary Table 6 for "AI-guided cryo-EM probes a thermophilic cell-free system with succinyl-coA manufacturing capability"

### Sheet: Description
Sheet description
NAD	NAD-dependent reaction velocity values of the C. thermophilum OGDHc
Keto	α-Ketoglutarate-dependent reaction velocity values of the C. thermophilum OGDHc
CoA	CoA-dependent reaction velocity values of the C. thermophilum OGDHc
Temp. dependance	α-Ketoglutarate reaction velocity at each temperature, for C. thermophilum and S. cerevisae

### Sheet: NAD
conc [µM]	v1 [U/ml]	c1 [g/l]	v1 norm.	v2 [U/ml]	c2 [g/l]	v2 norm.	v3 [U/ml]	c1 [g/l]	v3 norm.
0	0	2.5	0	0	0.7431	0	0	0.84855	0
25	0.02696		0.248	0.00913		0.14755	0.00686		0.14644
50	0.03147		0.28947	0.01559		0.25188	0.01376		0.2935
75	0.09525		0.87616	0.02123		0.34304	0.01847		0.39402
100	0.05497		0.50563	0.02501		0.40413	0.02149		0.45856
200	0.07925		0.72902	0.04435		0.71663	0.03225		0.68815
400	0.08908		0.81945	0.04793		0.77443	0.0406		0.86623
600	0.10013		0.92111	0.05404		0.87311	0.04313		0.92022
800	0.09813		0.90265	0.05017		0.81061	0.03996		0.85258
1000	0.10732		0.98719	0.05287		0.85431	0.03731		0.79611
5000	0.08664		0.79697	0.02498		0.40366	0.02571		0.54853
	inhibition
v norm is v1,2,3 divided by the maximal reaction (rate vmax) determined by fitting (MM-equation)

### Sheet: Keto
conc [µM]	v1 [U/ml]	c1 [g/l]	v1 norm.	v2 [U/ml]	c2 [g/l]	v2 norm.	v3 [U/ml]	c1 [g/l]	v3 norm.
0	0	2.5	0	0	0.7431	0	0.000110517	0.84855	0.00155
50	0.07329		0.36495	0.0146		0.22077	0.01062		0.1489
75	0.08664		0.43143	0.01861		0.28147	0.01323		0.18562
100	0.11436		0.56944	0.02181		0.32984	0.023		0.32269
125	0.11974		0.59624	0.02591		0.39185	0.0237		0.33249
150	0.14193		0.70673	0.02856		0.43187	0.02734		0.38348
175	0.13402		0.66734	0.03132		0.47365	0.03039		0.42632
200	0.13614		0.67792	0.03313		0.50092	0.03336		0.46793
500	0.17944		0.89356	0.04508		0.68167	0.04743		0.66538
1000	0.1788		0.89037	0.05686		0.85979	0.057		0.7996
3000	0.10406		0.51818	0.06163		0.93191	0.05692		0.79837
5000	0.0395		0.19667	0.04464		0.67508	0.03784		0.53075
	inhibition
v norm is v1,2,3 divided by the maximal reaction (rate vmax) determined by fitting (MM-equation)

### Sheet: CoA
conc [µM]	v1 [U/ml]	c1 [g/l]	v1 norm.	v2 [U/ml]	c2 [g/l]	v2 norm.	v3 [U/ml]	c1 [g/l]	v3 norm.
0	0	2.5	0	0	0.7431	0	0.0001	0.84855	0.00318
5	0.00515		0.07186	0.00745		0.16917	0.00509		0.16168
25	0.03429		0.47796	0.02751		0.62515	0.02449		0.77789
50	0.04898		0.68269	0.0429		0.97473	0.02894		0.91925
60	0.0502		0.69972	0.04255		0.9668	0.03057		0.97098
75	0.05663		0.78931	0.03403		0.77318	0.03109		0.98761
100	0.06122		0.85336	0.04566		1.03751	0.03109		0.98761
200	0.06323		0.88134	0.04211		0.95689	0.029		0.92109
400	0.06622		0.92309	0.03979		0.90402	0.02775		0.88137
600	0.06582		0.91742	0.03641		0.82736	0.02597		0.82501
800	0.05889		0.82093	0.02966		0.67405	0.02161		0.68643
1000	0.05046		0.70337	0.02737		0.62184	0.01687		0.53584
v norm is v1,2,3 divided by the maximal reaction (rate vmax) determined by fitting (MM-equation)

### Sheet: Temp. dependance
Temperature	Chaetomium thermophilum								Saccharomyces cerevisiae
	rel. Reaction rates			U/ml			normalised, averaged	Stdev.	rel. Reaction rates			U/ml			normalised, averaged	Stdev.
	1	2	3	1	2	3			1	2	3	1	2	3
25	0.00932	0.00146	0.00055	0.05423	0.00851	0.00128	0.23169	0.07018	0.00198	0.00689	0.00243	0.01152	0.04005	0.01413	0.96099	0.05404
30	0.01185	0.00236	0.000767	0.0689	0.0137	0.00178	0.33258	0.08445	0.00155	0.00583	0.00219	0.00903	0.03393	0.01273	0.81136	0.0698
35	0.01191	0.00409	0.00109	0.06928	0.02379	0.00252	0.49335	0.08711	0.002	0.00778	0.00212	0.01166	0.04522	0.0123	0.95968	0.05724
40	0.01541	0.00262	0.00147	0.08963	0.01524	0.00342	0.58028	0.24265	0.00189	0.00649	0.00201	0.01096	0.03772	0.01169	0.86987	0.04983
45	0.02247	0.00497	0.00182	0.13073	0.02891	0.00422	0.76881	0.22557	0.00095	0.00353	0.00064	0.00553	0.02056	0.00372	0.39817	0.09386
50	0.02911	0.00529	0.00184	0.16935	0.03077	0.00429	0.78767	0.21843	0.000745	0.00374	0.000215	0.00433	0.02175	0.00125	0.31402	0.16504
55	0.03594	0.00437	0.00183	0.20907	0.02541	0.00425	0.75407	0.25365	0.0007	0.0033	0.00042	0.00407	0.01919	0.00244	0.31606	0.10471
60	0.03757	0.00814	0.00136	0.21853	0.04735	0.00316	0.7093	0.01938	0.00013	0.000825	0.000115	0.000756166	0.0048	0.000668916	0.07292	0.02449
65	0.04065	0.01105	0.00196	0.23645	0.06427	0.00455	0.99997	0.000191369	0.0002605	1.7e-05	0.0005025	0.00152	9.88832e-05	0.00292	0.11364	0.08512
