## Supplementary Table 8 for "AI-guided cryo-EM probes a thermophilic cell-free system with succinyl-coA manufacturing capability"

### Sheet: Description
Sheet description
Residue_freqs	Frequency of E1o and E3 surface residues participating in an interaction surface between each protein and the E2o LD, as identified by all HADDOCK-generated models

### Sheet: Residue_freqs
E1o hotspots (res. nr.)	E3 hotspots (res. nr.)
1	1
1	1
1	1
1	1
1	1
1	1
1	1
1	1
1	1
1	1
1	1
1	1
1	1
1	1
1	1
1	1
1	1
1	1
1	1
1	1
1	1
1	1
1	1
1	1
1	1
1	1
1	1
1	1
1	1
1	1
1	1
1	1
1	1
1	1
1	1
1	1
1	1
1	1
1	1
1	1
1	1
1	1
1	1
1	1
1	1
1	1
1	1
1	1
1	1
1	1
1	1
1	1
1	1
1	1
1	1
1	1
1	1
1	1
1	1
1	1
1	1
1	1
1	1
1	1
1	1
1	1
1	1
1	1
1	1
1	1
1	1
1	1
1	1
1	1
1	1
1	1
1	1
1	1
1	1
1	1
1	1
1	2
1	2
1	2
1	2
1	2
1	2
1	2
1	2
1	2
1	2
1	2
1	2
1	2
1	2
1	2
1	2
1	2
1	2
1	2
1	2
1	2
1	2
1	2
1	2
2	2
2	2
2	2
2	2
2	2
2	2
2	2
2	2
2	2
2	2
2	2
2	2
2	2
2	2
2	2
2	2
2	2
2	2
2	2
2	2
2	2
2	2
2	2
2	2
2	2
2	2
2	2
2	2
2	2
2	2
2	2
2	2
2	2
2	3
2	3
2	3
2	3
2	3
2	3
2	3
2	3
2	3
2	3
2	3
2	3
2	3
2	3
2	3
3	3
3	3
3	3
3	3
3	3
3	3
3	3
3	3
3	3
3	3
3	3
3	3
3	3
3	3
3	3
3	3
3	3
3	3
3	3
3	3
3	3
3	3
3	3
3	3
3	3
3	4
3	4
3	4
3	4
3	4
3	4
3	4
3	4
3	4
3	4
3	4
3	4
3	4
3	4
3	4
3	4
3	4
3	4
3	4
3	4
3	4
3	4
3	4
3	4
4	4
4	4
4	4
4	4
4	4
4	4
4	4
4	4
4	4
4	4
4	4
4	5
4	5
4	5
4	5
4	5
4	5
4	5
4	5
4	5
4	5
4	5
4	5
4	5
4	5
4	5
4	5
4	5
4	5
4	5
4	5
4	5
4	5
4	5
4	5
4	6
4	6
4	6
4	6
4	6
4	6
4	6
5	6
5	6
5	6
5	6
5	6
5	6
5	6
5	6
5	6
5	6
5	6
5	6
5	6
5	6
5	7
5	7
5	7
5	7
5	7
5	7
5	7
5	7
5	7
5	7
5	7
5	7
5	7
5	7
5	7
5	7
5	7
5	7
5	7
5	7
5	7
5	7
5	7
6	7
6	7
6	7
6	7
6	7
6	8
6	8
6	8
6	8
6	8
6	8
6	8
6	8
6	8
6	8
6	8
6	8
6	8
6	8
6	8
6	8
6	8
6	8
6	8
6	8
6	8
6	8
6	8
6	9
6	9
6	9
6	9
6	9
6	9
6	9
6	9
6	9
6	9
6	9
6	9
6	9
6	9
6	9
6	9
6	9
6	9
6	9
6	10
6	10
6	10
6	10
6	10
7	10
7	10
7	10
7	10
7	10
7	10
7	10
7	10
7	10
7	10
7	10
7	10
7	10
7	10
7	10
7	10
7	11
7	11
7	11
7	11
7	11
7	11
7	11
7	11
7	11
7	11
8	11
8	11
8	11
8	11
8	11
8	11
8	11
8	11
8	11
8	11
8	11
8	12
8	12
8	12
8	12
8	12
8	12
8	12
8	12
8	12
8	12
8	12
8	12
8	12
8	12
8	12
8	12
8	12
9	12
9	13
9	13
9	13
9	13
9	13
9	13
9	13
9	13
9	13
9	13
9	13
9	13
9	13
9	13
9	13
9	14
9	14
9	14
9	14
9	14
9	14
9	14
9	14
9	14
9	14
9	14
9	14
9	14
9	14
9	14
9	14
9	14
9	15
9	15
9	15
9	15
9	15
9	15
9	15
10	15
10	16
10	16
10	16
10	16
10	16
10	16
10	16
10	16
10	16
10	16
10	16
10	16
10	16
10	16
10	17
10	17
10	17
10	17
10	17
10	17
11	17
11	18
11	18
11	18
11	18
11	19
11	19
11	19
11	19
11	19
11	19
11	19
11	19
11	19
11	20
11	20
11	20
11	20
11	20
11	20
11	21
12	21
12	21
12	22
12	23
12	23
12	23
12	23
12	24
12	24
12	25
12	25
12	25
12	26
12	26
12	26
12	26
12	27
12	27
12	28
12	28
12	28
12	29
12	29
12	29
12	29
12	30
12	31
12	31
12	31
12	31
12	32
12	32
12	32
12	33
12	34
12	34
13	37
13	38
13	38
13	38
13	38
13	38
13	38
13	38
13	39
13	40
13	40
13	40
13	41
13	41
13	41
13	41
14	42
14	42
14	42
14	42
14	42
14	42
14	43
14	43
14	43
14	43
14	43
14	43
14	43
14	43
14	45
14	45
14	47
14	47
14	47
15	48
15	49
15	49
15	49
15	49
15	49
15	49
15	49
15	49
15	50
15	50
15	50
15	51
15	52
15	52
15	52
15	52
15	52
15	53
15	53
15	53
15	53
15	54
15	54
15	54
15	54
15	54
15	54
15	55
15	56
16	57
16	57
16	58
16	59
16	60
16	61
16	61
16	62
16	63
16	64
16	65
16	65
16	66
16	68
16	69
16	69
16	69
16	69
16	71
16	71
16	71
16	72
16	73
16	74
16	74
16	75
16	76
16	76
16	76
16	76
16	78
16	78
16	78
17	80
17	80
17	81
17	81
17	83
17	83
17	85
17	92
17	93
17	93
17	93
17	95
18	95
18	95
18	95
18	95
18	96
18	96
18	96
18	96
18	96
18	96
18	98
18	98
18	98
18	99
18	101
18	103
18	104
18	108
18	108
18	110
18	111
18	112
18	112
19	113
19	114
19	116
19	116
19	119
19	119
19	119
19	120
19	120
19	120
19	121
19	122
19	122
19	126
19	127
19	127
20	128
20	129
20	130
20	130
20	131
20	132
20	132
20	133
20	133
20	133
20	135
20	136
20	137
20	138
20	139
21	141
21	149
21	150
21	150
21	154
21	156
21	156
21	156
21	160
21	161
21	161
21	163
21	163
21	169
21	169
21	171
22	174
22	177
22	177
22	180
22	181
22	181
22	181
22	183
22	185
22	188
22	190
22	202
22	203
22	205
22	205
22	207
22	208
22	211
22
22
22
22
22
22
22
23
23
23
23
23
23
23
23
23
23
23
23
23
23
23
23
23
23
23
23
23
23
23
23
24
24
24
24
24
24
24
24
24
24
24
24
24
24
24
24
24
24
24
24
24
24
24
24
24
24
24
24
24
24
24
24
24
24
25
25
25
25
25
25
25
25
25
25
25
25
25
25
25
25
25
25
25
25
25
25
25
25
25
25
26
26
26
26
26
26
26
26
26
26
26
26
26
26
26
26
26
26
26
26
26
26
26
26
26
26
26
26
26
26
26
26
26
27
27
27
27
27
27
27
27
27
27
27
27
27
27
27
27
27
27
27
27
27
27
27
27
27
27
27
27
27
27
27
27
27
27
27
27
27
27
27
27
27
27
27
27
27
27
27
27
27
27
28
28
28
28
28
28
28
28
28
28
28
28
28
28
28
28
28
28
28
28
28
28
28
28
28
28
28
28
28
28
28
28
28
28
28
28
28
29
29
29
29
29
29
29
29
29
29
29
29
29
29
29
29
29
29
29
29
29
29
29
29
29
29
30
30
30
30
30
30
30
30
30
30
30
30
30
30
30
30
30
30
30
30
30
30
30
30
30
30
30
31
31
31
31
31
31
31
31
31
31
31
31
31
31
31
31
31
32
32
32
32
32
32
32
32
32
32
32
32
32
32
32
33
33
33
33
33
33
33
33
33
33
33
33
33
34
34
34
34
34
34
34
34
34
34
34
34
34
35
35
35
35
35
35
35
35
35
35
35
35
35
35
35
35
35
36
36
36
37
37
37
37
37
37
37
37
37
37
37
38
38
38
38
38
38
38
38
38
38
38
38
38
38
39
39
39
39
39
39
39
39
40
40
40
40
40
40
40
41
41
41
41
41
41
42
42
42
42
42
42
43
43
43
43
43
43
44
44
44
44
44
44
44
44
44
45
45
45
45
45
45
45
46
46
46
46
46
46
46
46
47
47
47
47
47
47
48
48
48
48
49
49
49
49
50
50
50
50
50
50
50
50
50
50
50
50
51
51
51
51
51
51
51
52
52
52
53
53
53
53
53
53
54
54
54
54
54
55
55
55
55
55
56
56
56
57
57
57
57
57
59
59
59
59
59
59
59
60
60
60
60
60
60
61
61
61
61
62
62
62
62
63
63
64
64
64
65
65
65
66
66
67
67
67
68
68
68
70
70
70
70
70
71
71
71
71
72
72
72
72
72
73
73
73
73
74
74
74
74
75
76
77
77
77
78
78
79
80
80
80
80
81
81
81
82
83
86
86
86
86
87
87
88
88
88
90
90
91
91
92
92
92
93
94
94
97
97
100
100
100
101
101
103
104
104
105
108
